# Three-axis classification of mouse lung mesenchymal cells reveals two populations of myofibroblasts

**DOI:** 10.1101/2021.08.03.454930

**Authors:** Odemaris Narvaez del Pilar, Jichao Chen

## Abstract

The mesenchyme consists of heterogeneous cell populations that support neighboring structures and are integral to intercellular signaling. Despite such importance, mesenchymal cell types are poorly defined morphologically and molecularly, lagging behind their counterparts in the epithelial, endothelial, and immune lineages. Leveraging single-cell RNA-seq, three-dimensional imaging, and lineage tracing, we classify the mouse lung mesenchyme into three proximal-distal axes that are associated with the endothelium, epithelium, and interstitium, respectively. From proximal to distal, (1) the vascular axis includes vascular smooth muscle cells and pericytes that transition as arterioles and venules ramify into capillaries; (2) the epithelial axis includes airway smooth muscle cells and two populations of myofibroblasts: ductal myofibroblasts, surrounding alveolar ducts and marked by CDH4, HHIP, and Lgr6, which persist post-alveologenesis, and alveolar myofibroblasts, surrounding alveoli and marked by high expression of PDGFRA, which undergo developmental apoptosis; (3) the interstitial axis, residing between the epithelial and vascular trees and sharing a newly-identified marker MEOX2, includes fibroblasts in the bronchovascular bundle and the alveolar interstitium that are marked by IL33/DNER/PI16 and Wnt2, respectively. Single-cell imaging reveals distinct morphology of each mesenchymal cell population. This classification provides a conceptual and experimental framework applicable to other organs.
