## Supplemental Table 2 for "Three-axis classification of mouse lung mesenchymal cells reveals two populations of myofibroblasts"

### Sheet: diffgenes
	p_val	avg_logFC	pct.1	pct.2	p_val_adj	cluster	gene
1	8.30634e-72	0.817815	0.997	0.899	1.65338e-67	Immature Pericyte	Gnas
2	6.48641e-65	1.14523	0.768	0.246	1.29112e-60	Immature Pericyte	Mest
3	4.15922e-53	0.949412	0.928	0.55	8.27892e-49	Immature Pericyte	Itm2a
4	7.7809e-46	0.620373	0.964	0.722	1.54879e-41	Immature Pericyte	Rpl29
5	1.45042e-44	0.713813	0.925	0.487	2.88707e-40	Immature Pericyte	Car2
6	6.22527e-43	0.573673	0.997	0.859	1.23914e-38	Immature Pericyte	Rplp0
7	1.14732e-36	0.52674	0.946	0.704	2.28375e-32	Immature Pericyte	Tpm4
8	1.40771e-35	0.754239	0.322	0.061	2.80205e-31	Immature Pericyte	Cpa1
9	6.41261e-35	0.520517	0.982	0.759	1.27643e-30	Immature Pericyte	Calm1
10	8.52317e-35	0.563214	0.858	0.493	1.69654e-30	Immature Pericyte	Anxa2
11	1.38866e-34	0.604769	0.578	0.201	2.76412e-30	Immature Pericyte	H19
12	3.00543e-34	0.47223	0.985	0.823	5.9823e-30	Immature Pericyte	Rpl3
13	1.34945e-33	0.42166	0.997	0.871	2.68608e-29	Immature Pericyte	Rpl15
14	3.61458e-31	0.494596	0.542	0.189	7.19483e-27	Immature Pericyte	Cotl1
15	5.46514e-31	0.49444	0.988	0.692	1.08784e-26	Immature Pericyte	Higd1b
16	8.51516e-31	0.367201	1	0.957	1.69494e-26	Immature Pericyte	Rpl13
17	1.39975e-29	0.484233	0.548	0.205	2.7862e-25	Immature Pericyte	Gpm6b
18	7.00469e-29	0.38723	1	0.925	1.39428e-24	Immature Pericyte	Eef1a1
19	9.71246e-29	0.40373	0.973	0.804	1.93326e-24	Immature Pericyte	Serpinh1
20	1.59325e-28	0.555768	0.702	0.336	3.17137e-24	Immature Pericyte	Marcksl1
21	1.07975e-27	0.49634	0.479	0.172	2.14924e-23	Immature Pericyte	Limd2
22	6.34465e-27	0.480658	0.913	0.572	1.2629e-22	Immature Pericyte	Maged2
23	1.18236e-26	0.500799	0.313	0.077	2.35348e-22	Immature Pericyte	Ecscr
24	1.2547e-26	0.449247	0.961	0.659	2.49749e-22	Immature Pericyte	Rack1
25	1.61648e-26	0.44817	0.386	0.114	3.21761e-22	Immature Pericyte	Fam212a
26	1.75294e-26	0.463718	0.593	0.244	3.48923e-22	Immature Pericyte	Tnfrsf21
27	3.71018e-26	0.393567	0.994	0.867	7.38512e-22	Immature Pericyte	Rps2
28	7.41632e-26	0.523647	0.41	0.135	1.47622e-21	Immature Pericyte	Kcnj8
29	8.81155e-26	0.393036	0.988	0.757	1.75394e-21	Immature Pericyte	Naca
30	7.06733e-25	0.417846	0.563	0.234	1.40675e-20	Immature Pericyte	Rcsd1
31	9.29638e-25	0.375803	0.988	0.864	1.85044e-20	Immature Pericyte	Rps6
32	2.1163e-24	0.361426	1	0.91	4.2125e-20	Immature Pericyte	Rpl32
33	3.33703e-24	0.352457	1	0.892	6.64235e-20	Immature Pericyte	Rpl6
34	3.65135e-24	0.344939	0.991	0.787	7.26801e-20	Immature Pericyte	Eva1b
35	4.54675e-24	0.377097	0.994	0.882	9.05031e-20	Immature Pericyte	Rps5
36	5.67903e-24	0.406511	0.41	0.139	1.13041e-19	Immature Pericyte	Basp1
37	9.85587e-24	0.393437	0.714	0.323	1.96181e-19	Immature Pericyte	Nostrin
38	1.64169e-23	0.390045	0.991	0.76	3.26779e-19	Immature Pericyte	Rpl7a
39	1.96566e-23	0.4099	0.425	0.146	3.91265e-19	Immature Pericyte	Dusp6
40	2.78391e-23	0.468891	0.59	0.274	5.54137e-19	Immature Pericyte	Klhl23
41	6.51081e-23	0.393079	0.907	0.571	1.29598e-18	Immature Pericyte	Rasgrp2
42	1.63205e-22	0.426452	0.877	0.575	3.24859e-18	Immature Pericyte	Eif3f
43	1.92374e-22	0.407975	0.979	0.751	3.82921e-18	Immature Pericyte	Rpsa
44	2.42283e-22	0.362326	0.973	0.835	4.82264e-18	Immature Pericyte	Actg1
45	2.94039e-22	0.363521	0.997	0.893	5.85284e-18	Immature Pericyte	Rps18
46	7.55016e-22	0.406414	0.343	0.111	1.50286e-17	Immature Pericyte	Snai2
47	2.25199e-21	0.365731	0.973	0.777	4.48259e-17	Immature Pericyte	Eef2
48	3.47646e-21	0.43647	0.756	0.431	6.91989e-17	Immature Pericyte	Eif3e
49	6.14755e-21	0.426776	0.419	0.163	1.22367e-16	Immature Pericyte	Mpzl1
50	3.51091e-20	0.393736	0.901	0.597	6.98847e-16	Immature Pericyte	Rpl5
51	1.35265e-19	0.411076	0.527	0.248	2.69245e-15	Immature Pericyte	Cyp20a1
52	1.74511e-18	0.369079	0.503	0.225	3.47364e-14	Immature Pericyte	Limd1
53	4.23252e-18	0.385552	0.681	0.359	8.42483e-14	Immature Pericyte	H1f0
54	4.49514e-18	0.342176	0.358	0.133	8.94758e-14	Immature Pericyte	Isca1
55	5.7997e-18	0.341974	0.949	0.715	1.15443e-13	Immature Pericyte	Btf3
56	6.39074e-18	0.410363	0.575	0.287	1.27208e-13	Immature Pericyte	Cct4
57	9.97385e-18	0.345035	0.518	0.243	1.98529e-13	Immature Pericyte	Glipr2
58	1.20791e-17	0.361326	0.937	0.7	2.40435e-13	Immature Pericyte	Ppic
59	1.26986e-17	0.343498	0.849	0.55	2.52766e-13	Immature Pericyte	Ywhae
60	1.69948e-17	0.462639	0.578	0.309	3.38282e-13	Immature Pericyte	Ldha
61	4.4675e-17	0.350415	0.681	0.377	8.89256e-13	Immature Pericyte	Gjc1
62	5.31178e-17	0.34481	0.819	0.499	1.05731e-12	Immature Pericyte	Slc25a5
63	6.67894e-17	0.361814	0.91	0.621	1.32944e-12	Immature Pericyte	Eef1g
64	9.97665e-17	0.351012	0.699	0.385	1.98585e-12	Immature Pericyte	Wisp1
65	1.09072e-16	0.347162	0.889	0.676	2.17107e-12	Immature Pericyte	Meg3
66	2.55616e-16	0.358038	0.795	0.473	5.08803e-12	Immature Pericyte	Eif3h
67	3.59849e-16	0.366941	0.349	0.133	7.1628e-12	Immature Pericyte	Pid1
68	9.93374e-16	0.38574	0.178	0.042	1.97731e-11	Immature Pericyte	Atp1b1
69	3.55419e-15	0.376618	0.584	0.319	7.07461e-11	Immature Pericyte	Ndn
70	8.32766e-15	0.378385	0.59	0.326	1.65762e-10	Immature Pericyte	Mgst3
71	1.76998e-13	0.364138	0.319	0.13	3.52314e-09	Immature Pericyte	Dlk1
72	1.89036e-13	0.342644	0.898	0.693	3.76277e-09	Immature Pericyte	2021-09-07
73	4.80674e-13	0.340299	0.714	0.422	9.56781e-09	Immature Pericyte	Pabpc1
74	8.66666e-13	0.353347	0.482	0.26	1.7251e-08	Immature Pericyte	Eno1
75	7.83263e-12	0.493415	0.753	0.531	1.55908e-07	Immature Pericyte	Cdkn1c
76	1.32324e-112	1.51239	0.934	0.551	2.6339e-108	Mature Pericyte	Pdzd2
77	9.66294e-92	1.03928	0.924	0.65	1.92341e-87	Mature Pericyte	Pde5a
78	4.23493e-90	0.843146	0.977	0.854	8.42962e-86	Mature Pericyte	Gucy1a1
79	1.56561e-87	1.01466	0.962	0.756	3.11636e-83	Mature Pericyte	Postn
80	3.66379e-85	1.14608	0.932	0.782	7.29278e-81	Mature Pericyte	Cox4i2
81	7.21577e-76	1.34919	0.754	0.353	1.4363e-71	Mature Pericyte	Hsd11b1
82	2.94451e-74	0.763321	0.94	0.858	5.86104e-70	Mature Pericyte	Lhfp
83	4.85082e-74	0.868336	0.926	0.789	9.65556e-70	Mature Pericyte	Fermt2
84	1.44319e-73	0.899103	0.97	0.976	2.87267e-69	Mature Pericyte	Cst3
85	2.65745e-68	1.58974	0.44	0.052	5.28965e-64	Mature Pericyte	Cxcl14
86	7.79895e-65	0.873951	0.896	0.717	1.55238e-60	Mature Pericyte	Gucy1b1
87	3.06558e-60	0.791971	0.919	0.758	6.10204e-56	Mature Pericyte	Col4a2
88	1.62995e-58	1.37175	0.563	0.204	3.24442e-54	Mature Pericyte	Rgcc
89	2.13659e-58	0.762214	0.928	0.778	4.25289e-54	Mature Pericyte	Itga1
90	5.48661e-58	0.772265	0.904	0.834	1.09211e-53	Mature Pericyte	Pdgfrb
91	2.06823e-53	0.803789	0.911	0.774	4.11681e-49	Mature Pericyte	Col4a1
92	3.89489e-53	0.651854	0.924	0.931	7.75278e-49	Mature Pericyte	Ppp1r14a
93	1.60212e-52	0.765491	0.921	0.82	3.18902e-48	Mature Pericyte	Mfge8
94	2.2421e-52	0.970932	0.773	0.544	4.46291e-48	Mature Pericyte	F2r
95	3.00473e-52	1.0616	0.735	0.476	5.98091e-48	Mature Pericyte	Crim1
96	1.78857e-50	1.01085	0.558	0.181	3.56016e-46	Mature Pericyte	Gap43
97	2.92964e-50	1.22147	0.302	0.021	5.83146e-46	Mature Pericyte	9230104L09Rik
98	2.73992e-45	0.900346	0.752	0.493	5.45381e-41	Mature Pericyte	Ltbp2
99	7.04721e-45	0.961929	0.715	0.435	1.40275e-40	Mature Pericyte	Fam162b
100	3.01678e-44	0.917496	0.732	0.532	6.0049e-40	Mature Pericyte	Tbx2
101	3.1509e-43	0.872867	0.669	0.354	6.27187e-39	Mature Pericyte	Cadm1
102	2.71684e-42	1.00298	0.658	0.403	5.40788e-38	Mature Pericyte	Hbegf
103	2.85198e-42	0.956609	0.754	0.613	5.67686e-38	Mature Pericyte	Mcam
104	5.83585e-39	1.09961	0.493	0.208	1.16163e-34	Mature Pericyte	Lipg
105	1.77777e-36	0.870827	0.671	0.439	3.53866e-32	Mature Pericyte	Adgrg6
106	4.38533e-36	0.98587	0.647	0.426	8.72901e-32	Mature Pericyte	Tppp3
107	3.27647e-35	1.00707	0.418	0.146	6.52182e-31	Mature Pericyte	Art3
108	3.62112e-35	1.01997	0.318	0.072	7.20784e-31	Mature Pericyte	Adcy8
109	3.43184e-34	0.751624	0.699	0.478	6.83108e-30	Mature Pericyte	Emid1
110	1.23542e-32	1.00424	0.329	0.09	2.45911e-28	Mature Pericyte	Cxcr4
111	1.67913e-32	1.01291	0.501	0.253	3.34231e-28	Mature Pericyte	Clec2d
112	1.69099e-32	0.873417	0.635	0.445	3.36591e-28	Mature Pericyte	Prex2
113	1.05789e-31	0.786522	0.732	0.641	2.10573e-27	Mature Pericyte	Nkain4
114	2.30007e-29	0.795936	0.675	0.501	4.57829e-25	Mature Pericyte	Pcdh18
115	1.0416e-28	0.923415	0.503	0.287	2.07331e-24	Mature Pericyte	Dgkh
116	2.56606e-24	0.83015	0.548	0.392	5.10774e-20	Mature Pericyte	Eng
117	5.44365e-24	0.875578	0.42	0.209	1.08356e-19	Mature Pericyte	Trpc6
118	6.46344e-24	0.692147	0.626	0.481	1.28655e-19	Mature Pericyte	1190002N15Rik
119	2.57894e-23	0.956387	0.338	0.133	5.13337e-19	Mature Pericyte	Vtn
120	8.89959e-22	0.690602	0.216	0.049	1.77146e-17	Mature Pericyte	Wnt4
121	2.29687e-21	0.775264	0.284	0.097	4.57192e-17	Mature Pericyte	Cystm1
122	5.79678e-21	0.782863	0.518	0.368	1.15385e-16	Mature Pericyte	Mapt
123	1.9168e-20	0.816696	0.346	0.16	3.81538e-16	Mature Pericyte	Enpp2
124	2.12788e-20	0.861664	0.282	0.105	4.23554e-16	Mature Pericyte	Lepr
125	9.02857e-20	0.730624	0.518	0.348	1.79714e-15	Mature Pericyte	Nr1h3
126	3.27549e-19	0.69059	0.509	0.347	6.51987e-15	Mature Pericyte	Vsnl1
127	4.03208e-19	0.722654	0.493	0.338	8.02585e-15	Mature Pericyte	Tmem178
128	1.45442e-18	0.792751	0.423	0.259	2.89502e-14	Mature Pericyte	Npnt
129	3.66547e-18	0.71426	0.509	0.378	7.29612e-14	Mature Pericyte	Pag1
130	8.54917e-18	0.681283	0.529	0.394	1.70171e-13	Mature Pericyte	Pdgfa
131	1.96812e-17	0.686301	0.446	0.288	3.91754e-13	Mature Pericyte	Agtr1a
132	2.1391e-17	0.662679	0.327	0.148	4.25787e-13	Mature Pericyte	Fam19a1
133	2.19437e-17	2.27493	0.108	0.007	4.36789e-13	Mature Pericyte	Spp1
134	2.78796e-17	0.717907	0.219	0.071	5.54944e-13	Mature Pericyte	Plxdc1
135	3.89289e-17	0.685468	0.577	0.49	7.74881e-13	Mature Pericyte	Cd47
136	9.34603e-17	0.6553	0.509	0.353	1.86033e-12	Mature Pericyte	Hilpda
137	3.47754e-16	0.653477	0.276	0.121	6.92204e-12	Mature Pericyte	Asap2
138	1.39228e-15	0.657564	0.603	0.551	2.77133e-11	Mature Pericyte	Kcnk3
139	1.47679e-15	0.68482	0.473	0.337	2.93956e-11	Mature Pericyte	Angptl2
140	2.35054e-15	0.752416	0.325	0.176	4.67875e-11	Mature Pericyte	Sdc3
141	5.12997e-15	0.72496	0.312	0.158	1.02112e-10	Mature Pericyte	Tmem100
142	1.34246e-14	0.666237	0.442	0.315	2.67216e-10	Mature Pericyte	Angpt1
143	4.52213e-14	0.734626	0.388	0.246	9.0013e-10	Mature Pericyte	Bambi
144	1.78119e-12	0.675707	0.448	0.34	3.54546e-08	Mature Pericyte	Ccrl2
145	2.43775e-12	0.678857	0.299	0.167	4.85234e-08	Mature Pericyte	Gfra2
146	2.8132e-12	0.695029	0.321	0.19	5.59968e-08	Mature Pericyte	Reck
147	8.98686e-10	0.657961	0.346	0.243	1.78883e-05	Mature Pericyte	Hrct1
148	3.90444e-09	0.701039	0.212	0.108	7.77178e-05	Mature Pericyte	Lrp4
149	6.89298e-09	0.657452	0.314	0.214	0.000137205	Mature Pericyte	Adgrl3
150	2.18879e-07	0.746682	0.289	0.187	0.00435679	Mature Pericyte	Xist
151	3.11271e-208	3.94356	0.975	0.184	6.19584e-204	Vascular Smooth Muscle	Eln
152	1.47584e-197	3.19716	0.807	0.026	2.93766e-193	Vascular Smooth Muscle	Mustn1
153	7.96978e-158	3.14739	0.825	0.126	1.58638e-153	Vascular Smooth Muscle	Mgp
154	1.59931e-157	2.74626	0.817	0.123	3.18342e-153	Vascular Smooth Muscle	Apoe
155	7.33116e-156	2.06953	0.67	0.018	1.45927e-151	Vascular Smooth Muscle	Adam33
156	4.4991e-154	1.96342	0.647	0.011	8.95545e-150	Vascular Smooth Muscle	Sod3
157	2.18468e-147	1.97696	0.614	0.006	4.34861e-143	Vascular Smooth Muscle	Prss23
158	1.23413e-138	2.09888	0.967	0.45	2.45655e-134	Vascular Smooth Muscle	Acta2
159	4.31325e-137	2.0399	0.942	0.453	8.58553e-133	Vascular Smooth Muscle	Tagln
160	3.85908e-133	1.5469	0.584	0.014	7.68151e-129	Vascular Smooth Muscle	Loxl1
161	3.62034e-132	2.0122	0.947	0.574	7.20629e-128	Vascular Smooth Muscle	Igfbp7
162	2.37248e-120	1.59011	0.863	0.304	4.72243e-116	Vascular Smooth Muscle	Fhl1
163	2.10592e-114	1.61644	0.538	0.022	4.19183e-110	Vascular Smooth Muscle	Limch1
164	1.10648e-113	1.62746	0.485	0.003	2.20244e-109	Vascular Smooth Muscle	Wisp2
165	1.86757e-112	2.05387	0.799	0.233	3.7174e-108	Vascular Smooth Muscle	Gsn
166	1.30809e-102	1.26579	0.543	0.041	2.60375e-98	Vascular Smooth Muscle	Adamts2
167	1.17377e-99	1.34519	0.452	0.01	2.33638e-95	Vascular Smooth Muscle	Cdc42ep3
168	1.6929e-93	1.53442	0.541	0.06	3.36971e-89	Vascular Smooth Muscle	Actg2
169	3.64873e-93	1.47155	0.411	0.004	7.26279e-89	Vascular Smooth Muscle	Ccl19
170	1.77723e-88	1.31837	0.431	0.018	3.53758e-84	Vascular Smooth Muscle	Map1b
171	1.98958e-88	1.66671	0.449	0.027	3.96027e-84	Vascular Smooth Muscle	Pcolce2
172	4.13475e-85	1.8435	0.409	0.015	8.23023e-81	Vascular Smooth Muscle	Igfbp5
173	1.30894e-83	1.49109	0.67	0.173	2.60545e-79	Vascular Smooth Muscle	Id2
174	3.06761e-82	1.4234	0.599	0.121	6.10607e-78	Vascular Smooth Muscle	Id4
175	2.96841e-80	1.67311	0.777	0.328	5.90862e-76	Vascular Smooth Muscle	S100a6
176	1.39713e-79	1.48557	0.609	0.129	2.78099e-75	Vascular Smooth Muscle	Egr1
177	2.09682e-79	1.67859	0.414	0.026	4.17372e-75	Vascular Smooth Muscle	Gadd45g
178	1.80155e-77	1.18879	0.503	0.07	3.58599e-73	Vascular Smooth Muscle	Ndufa4
179	7.99464e-76	1.24751	0.444	0.044	1.59133e-71	Vascular Smooth Muscle	Fibin
180	2.79583e-75	1.24868	0.505	0.077	5.56509e-71	Vascular Smooth Muscle	Cav1
181	2.29335e-73	0.987303	0.355	0.012	4.56492e-69	Vascular Smooth Muscle	Slit3
182	4.47917e-73	1.04591	0.363	0.015	8.91578e-69	Vascular Smooth Muscle	Fam129a
183	1.37865e-71	1.11742	0.939	0.708	2.74421e-67	Vascular Smooth Muscle	Col3a1
184	4.56564e-71	0.933762	0.33	0.005	9.08791e-67	Vascular Smooth Muscle	Gstt1
185	6.69673e-71	1.05324	0.378	0.022	1.33298e-66	Vascular Smooth Muscle	Spint2
186	4.24608e-70	0.979874	0.916	0.634	8.45183e-66	Vascular Smooth Muscle	Tpm1
187	5.56578e-69	1.60779	0.711	0.26	1.10787e-64	Vascular Smooth Muscle	Fos
188	9.97534e-69	1.02736	0.454	0.061	1.98559e-64	Vascular Smooth Muscle	Celf2
189	7.20777e-67	1.15702	0.48	0.076	1.43471e-62	Vascular Smooth Muscle	Nupr1
190	1.4667e-65	1.84196	0.475	0.082	2.91946e-61	Vascular Smooth Muscle	Mfap4
191	2.08731e-63	1.60004	0.726	0.321	4.15479e-59	Vascular Smooth Muscle	Cyr61
192	1.12553e-60	1.0427	0.81	0.439	2.24037e-56	Vascular Smooth Muscle	Col1a1
193	8.53506e-59	1.33985	0.36	0.038	1.6989e-54	Vascular Smooth Muscle	Thbs1
194	3.13436e-56	0.999283	0.947	0.81	6.23894e-52	Vascular Smooth Muscle	Crip1
195	4.40428e-56	0.902549	0.358	0.041	8.76671e-52	Vascular Smooth Muscle	Prrx1
196	2.47766e-54	1.65379	0.571	0.18	4.93178e-50	Vascular Smooth Muscle	Junb
197	2.07786e-53	1.11159	0.812	0.519	4.13599e-49	Vascular Smooth Muscle	Tpm2
198	7.12325e-53	0.939458	0.274	0.013	1.41788e-48	Vascular Smooth Muscle	Ogn
199	7.4639e-53	1.27663	0.678	0.287	1.48569e-48	Vascular Smooth Muscle	Jun
200	3.93417e-51	0.904584	0.678	0.282	7.83096e-47	Vascular Smooth Muscle	Cavin3
201	2.06738e-49	0.914159	0.383	0.067	4.11511e-45	Vascular Smooth Muscle	Nexn
202	6.35531e-49	1.0641	0.472	0.129	1.26502e-44	Vascular Smooth Muscle	Nfib
203	9.77612e-49	0.901292	0.429	0.091	1.94594e-44	Vascular Smooth Muscle	Lmod1
204	1.03156e-47	1.03849	0.231	0.005	2.05331e-43	Vascular Smooth Muscle	Mfap5
205	6.49302e-46	1.054	0.472	0.134	1.29243e-41	Vascular Smooth Muscle	Gstm1
206	3.57987e-44	0.917626	0.497	0.157	7.12573e-40	Vascular Smooth Muscle	Tagln2
207	3.82681e-43	1.20497	0.655	0.313	7.61726e-39	Vascular Smooth Muscle	Btg2
208	4.34372e-43	0.906284	0.749	0.407	8.64617e-39	Vascular Smooth Muscle	Tmem176b
209	7.11961e-42	0.931908	0.617	0.268	1.41716e-37	Vascular Smooth Muscle	Nrp1
210	6.54509e-41	1.17591	0.416	0.11	1.3028e-36	Vascular Smooth Muscle	Nr4a1
211	1.16869e-40	1.27607	0.629	0.32	2.32628e-36	Vascular Smooth Muscle	Rgs5
212	2.66448e-40	1.1814	0.693	0.388	5.30366e-36	Vascular Smooth Muscle	Timp3
213	2.99433e-40	0.888902	0.612	0.256	5.96022e-36	Vascular Smooth Muscle	Tm4sf1
214	3.90437e-39	1.20895	0.36	0.078	7.77165e-35	Vascular Smooth Muscle	Hspb1
215	1.39735e-38	1.05925	0.66	0.308	2.78143e-34	Vascular Smooth Muscle	Hspa1a
216	6.80246e-36	0.977701	0.414	0.13	1.35403e-31	Vascular Smooth Muscle	Fn1
217	3.75763e-34	0.938721	0.5	0.209	7.47957e-30	Vascular Smooth Muscle	Tmem176a
218	4.61394e-34	1.03504	0.409	0.127	9.18405e-30	Vascular Smooth Muscle	Rgs2
219	3.20187e-33	1.10649	0.17	0.006	6.37332e-29	Vascular Smooth Muscle	Actc1
220	6.08424e-33	0.888032	0.665	0.417	1.21107e-28	Vascular Smooth Muscle	Csrp1
221	5.49644e-31	0.942154	0.269	0.05	1.09407e-26	Vascular Smooth Muscle	Fosb
222	9.46814e-31	0.938873	0.152	0.004	1.88463e-26	Vascular Smooth Muscle	S100a4
223	1.96645e-25	0.892612	0.47	0.217	3.91422e-21	Vascular Smooth Muscle	Ier2
224	3.74092e-20	1.10545	0.178	0.033	7.4463e-16	Vascular Smooth Muscle	Cxcl1
225	1.81864e-18	0.96858	0.32	0.131	3.62001e-14	Vascular Smooth Muscle	Zfp36
226	1.00887e-195	1.58052	0.776	0.006	2.00815e-191	Proliferating Pericyte	Top2a
227	1.00702e-177	2.40402	0.842	0.019	2.00448e-173	Proliferating Pericyte	Pclaf
228	1.73413e-177	1.55795	0.671	0.003	3.45178e-173	Proliferating Pericyte	Hist1h2ap
229	1.04392e-152	1.42901	0.711	0.014	2.07793e-148	Proliferating Pericyte	Birc5
230	7.81958e-150	1.20062	0.658	0.01	1.55649e-145	Proliferating Pericyte	Tk1
231	9.37654e-145	1.28753	0.763	0.022	1.8664e-140	Proliferating Pericyte	Cdk1
232	3.89459e-142	0.81569	0.526	0.002	7.75218e-138	Proliferating Pericyte	Aurkb
233	5.21029e-137	1.23118	0.684	0.017	1.03711e-132	Proliferating Pericyte	Spc24
234	4.36451e-133	1.07064	0.579	0.008	8.68755e-129	Proliferating Pericyte	Spc25
235	5.98267e-132	0.993577	0.605	0.01	1.19085e-127	Proliferating Pericyte	Rrm2
236	1.44792e-131	0.891392	0.566	0.007	2.88209e-127	Proliferating Pericyte	Ccna2
237	2.25497e-131	0.794066	0.513	0.003	4.48852e-127	Proliferating Pericyte	Rad51ap1
238	4.45411e-128	1.27448	0.75	0.029	8.86591e-124	Proliferating Pericyte	Lig1
239	3.93769e-123	1.10675	0.684	0.022	7.83797e-119	Proliferating Pericyte	Tyms
240	3.60979e-120	0.892777	0.579	0.012	7.18529e-116	Proliferating Pericyte	Syce2
241	1.75207e-119	0.852949	0.447	0.002	3.4875e-115	Proliferating Pericyte	Pbk
242	8.75948e-114	0.795982	0.539	0.01	1.74357e-109	Proliferating Pericyte	Cenpm
243	3.70729e-110	1.34638	0.513	0.01	7.37937e-106	Proliferating Pericyte	Ube2c
244	1.96882e-106	1.40004	0.75	0.042	3.91893e-102	Proliferating Pericyte	Cks2
245	5.97879e-102	0.764866	0.553	0.016	1.19008e-97	Proliferating Pericyte	Mad2l1
246	1.58873e-101	0.915503	0.526	0.014	3.16236e-97	Proliferating Pericyte	Cdca8
247	3.70388e-99	0.871856	0.592	0.022	7.37258e-95	Proliferating Pericyte	Gmnn
248	1.44544e-97	0.770091	0.513	0.014	2.87715e-93	Proliferating Pericyte	Dtl
249	2.35485e-90	1.00427	0.724	0.049	4.68732e-86	Proliferating Pericyte	Lmnb1
250	2.11084e-87	0.833775	0.618	0.032	4.20162e-83	Proliferating Pericyte	Cenpw
251	3.46085e-86	0.867011	0.553	0.024	6.88881e-82	Proliferating Pericyte	Atad2
252	4.48449e-86	0.883958	0.487	0.016	8.92637e-82	Proliferating Pericyte	Cdca3
253	4.34287e-81	1.04613	0.711	0.055	8.64448e-77	Proliferating Pericyte	Dnajc9
254	2.57061e-80	1.0958	0.658	0.045	5.1168e-76	Proliferating Pericyte	Smc2
255	3.02526e-72	1.44181	0.895	0.134	6.02179e-68	Proliferating Pericyte	Cks1b
256	1.15579e-71	0.756793	0.395	0.012	2.3006e-67	Proliferating Pericyte	Lockd
257	1.52819e-71	0.778226	0.526	0.029	3.04187e-67	Proliferating Pericyte	Rrm1
258	3.20658e-70	2.00227	0.921	0.169	6.38269e-66	Proliferating Pericyte	Stmn1
259	1.67846e-69	1.41224	0.697	0.069	3.34098e-65	Proliferating Pericyte	H2afx
260	5.23116e-64	0.919161	0.684	0.069	1.04126e-59	Proliferating Pericyte	Dctpp1
261	5.41406e-56	1.32618	0.921	0.19	1.07767e-51	Proliferating Pericyte	Hmgn2
262	3.31909e-55	0.843553	0.487	0.037	6.60664e-51	Proliferating Pericyte	Ccl2
263	4.95754e-54	1.8738	0.921	0.253	9.86799e-50	Proliferating Pericyte	Hmgb2
264	5.77857e-54	1.12401	0.816	0.136	1.15022e-49	Proliferating Pericyte	Tipin
265	1.62142e-53	0.783762	0.684	0.081	3.22745e-49	Proliferating Pericyte	Hjurp
266	4.55481e-53	0.815769	0.618	0.069	9.06636e-49	Proliferating Pericyte	Nasp
267	6.06565e-53	1.20751	0.934	0.215	1.20737e-48	Proliferating Pericyte	Dut
268	7.48732e-53	1.01988	0.816	0.131	1.49035e-48	Proliferating Pericyte	Smc4
269	5.86297e-51	0.886921	0.684	0.089	1.16702e-46	Proliferating Pericyte	Tubb6
270	3.64296e-49	0.82912	0.671	0.087	7.25132e-45	Proliferating Pericyte	Pcna
271	3.78351e-46	0.936637	0.803	0.147	7.53108e-42	Proliferating Pericyte	Tmpo
272	5.05861e-46	0.906897	0.737	0.12	1.00692e-41	Proliferating Pericyte	Hmgb3
273	2.38282e-40	1.33462	0.974	0.453	4.743e-36	Proliferating Pericyte	Ran
274	9.25823e-39	1.01683	0.566	0.08	1.84285e-34	Proliferating Pericyte	Ccl11
275	1.15987e-38	1.23639	0.961	0.419	2.30872e-34	Proliferating Pericyte	Ranbp1
276	8.66894e-38	1.33779	1	0.53	1.72555e-33	Proliferating Pericyte	Tuba1b
277	1.71491e-37	1.64631	0.987	0.617	3.41353e-33	Proliferating Pericyte	H2afz
278	4.69491e-36	0.867572	0.868	0.211	9.34521e-32	Proliferating Pericyte	Slbp
279	6.6102e-36	0.780932	0.75	0.155	1.31576e-31	Proliferating Pericyte	Lsm2
280	3.60653e-34	0.941225	0.868	0.241	7.1788e-30	Proliferating Pericyte	Selenoh
281	7.48722e-34	1.03807	0.934	0.338	1.49033e-29	Proliferating Pericyte	Dek
282	2.03819e-33	1.45928	0.671	0.147	4.05702e-29	Proliferating Pericyte	Dlk1
283	1.62371e-31	1.38978	0.961	0.602	3.23199e-27	Proliferating Pericyte	Tubb5
284	3.39097e-31	0.980558	0.868	0.287	6.74973e-27	Proliferating Pericyte	Nme1
285	4.41808e-30	0.964754	0.855	0.285	8.79419e-26	Proliferating Pericyte	Snrpd1
286	2.00248e-27	0.96032	0.868	0.339	3.98593e-23	Proliferating Pericyte	Anp32b
287	2.04498e-27	0.87989	0.579	0.12	4.07053e-23	Proliferating Pericyte	Fabp5
288	2.4293e-27	1.06918	0.908	0.399	4.83552e-23	Proliferating Pericyte	Mif
289	3.04409e-27	0.869014	0.934	0.399	6.05926e-23	Proliferating Pericyte	Cdk4
290	5.69457e-25	0.862651	0.987	0.797	1.1335e-20	Proliferating Pericyte	Rpsa
291	3.36049e-24	0.883217	0.987	0.888	6.68906e-20	Proliferating Pericyte	Rplp0
292	6.68583e-24	0.93352	0.908	0.344	1.33081e-19	Proliferating Pericyte	Mest
293	1.24713e-22	0.802276	0.987	0.66	2.48241e-18	Proliferating Pericyte	Rbm3
294	1.32667e-22	0.76739	0.789	0.257	2.64074e-18	Proliferating Pericyte	Jpt1
295	1.56111e-22	0.7914	1	0.892	3.10738e-18	Proliferating Pericyte	Rps2
296	1.79786e-22	0.765388	0.974	0.704	3.57865e-18	Proliferating Pericyte	Ybx1
297	6.80494e-20	0.795797	0.803	0.302	1.35452e-15	Proliferating Pericyte	Prdx4
298	2.99195e-19	0.776241	0.934	0.562	5.95547e-15	Proliferating Pericyte	Eef1b2
299	2.28081e-18	0.800411	0.947	0.617	4.53994e-14	Proliferating Pericyte	Npm1
300	1.03207e-16	0.776042	0.776	0.352	2.05434e-12	Proliferating Pericyte	Ldha
