## Supplemental Table 3 for "Three-axis classification of mouse lung mesenchymal cells reveals two populations of myofibroblasts"

### Sheet: TableS3
	p_val	avg_log2FC	pct.1	pct.2	p_val_adj	cluster	gene
1	0	2.89876	0.87	0.295	0	Cdh4_myofibroblast	Aspn
2	3.07e-167	1.97168	0.55	0.151	6.12e-163	Cdh4_myofibroblast	Mfap5
3	3.95e-149	0.973238	0.983	0.931	7.86e-145	Cdh4_myofibroblast	Col3a1
4	5.57e-149	1.69666	0.476	0.12	1.11e-144	Cdh4_myofibroblast	Dpt
5	8.78e-129	1.54248	0.433	0.112	1.75e-124	Cdh4_myofibroblast	Gja1
6	7.82e-128	1.35428	0.667	0.321	1.56e-123	Cdh4_myofibroblast	Hmcn1
7	1.94e-116	1.11085	0.628	0.264	3.85e-112	Cdh4_myofibroblast	Sod3
8	1.41e-102	1.38756	0.409	0.119	2.8e-98	Cdh4_myofibroblast	Rgs5
9	2.02e-101	1.52974	0.673	0.401	4.02e-97	Cdh4_myofibroblast	Pam
10	4.05e-97	1.30805	0.667	0.362	8.06e-93	Cdh4_myofibroblast	Hhip
11	6.26e-97	0.911474	0.917	0.662	1.25e-92	Cdh4_myofibroblast	Mustn1
12	3.23e-92	1.35058	0.682	0.406	6.42e-88	Cdh4_myofibroblast	Igfbp5
13	1.78e-87	1.17243	0.257	0.046	3.55e-83	Cdh4_myofibroblast	Scx
14	1.65e-86	1.33564	0.462	0.191	3.29e-82	Cdh4_myofibroblast	Pcolce2
15	8.75e-84	1.15634	0.461	0.203	1.74e-79	Cdh4_myofibroblast	Lpar1
16	2.89e-82	1.30864	0.55	0.314	5.76e-78	Cdh4_myofibroblast	Plpp3
17	7.33e-80	1.12188	0.784	0.579	1.46e-75	Cdh4_myofibroblast	Nupr1
18	8.8e-80	0.933439	0.859	0.744	1.75e-75	Cdh4_myofibroblast	Serpine2
19	1.62e-78	1.20625	0.603	0.356	3.22e-74	Cdh4_myofibroblast	Thbs1
20	1.8e-74	0.62526	0.971	0.924	3.57e-70	Cdh4_myofibroblast	Lgals1
21	7.13e-72	1.03735	0.365	0.126	1.42e-67	Cdh4_myofibroblast	Ptgis
22	6.54e-68	0.658269	0.973	0.931	1.3e-63	Cdh4_myofibroblast	Cst3
23	1.22e-57	0.705161	0.797	0.676	2.44e-53	Cdh4_myofibroblast	Mfap4
24	3.75e-57	0.742223	0.806	0.675	7.46e-53	Cdh4_myofibroblast	Jund
25	2.91e-54	0.756817	0.264	0.081	5.79e-50	Cdh4_myofibroblast	2900055J20Rik
26	5.26e-53	0.843109	0.292	0.105	1.05e-48	Cdh4_myofibroblast	Mpped2
27	9.28e-50	0.663734	0.123	0.013	1.85e-45	Cdh4_myofibroblast	Fgf9
28	5.51e-49	0.826423	0.275	0.102	1.1e-44	Cdh4_myofibroblast	Col12a1
29	1.2e-48	0.753373	0.258	0.088	2.4e-44	Cdh4_myofibroblast	Cdh4
30	3.67e-48	0.864139	0.287	0.113	7.31e-44	Cdh4_myofibroblast	Col14a1
31	6.04e-48	0.76979	0.321	0.133	1.2e-43	Cdh4_myofibroblast	Pamr1
32	2.06e-47	0.956761	0.596	0.476	4.1e-43	Cdh4_myofibroblast	Igfbp4
33	1.04e-46	0.693413	0.116	0.012	2.07e-42	Cdh4_myofibroblast	Sbspon
34	4.92e-41	0.857455	0.559	0.414	9.8e-37	Cdh4_myofibroblast	Net1
35	9.99e-41	0.8661	0.384	0.208	1.99e-36	Cdh4_myofibroblast	Kazald1
36	4.74e-40	0.700351	0.21	0.07	9.44e-36	Cdh4_myofibroblast	Enpp1
37	9.17e-40	0.813287	0.396	0.223	1.83e-35	Cdh4_myofibroblast	Fgf18
38	3.25e-38	0.694423	0.513	0.34	6.46e-34	Cdh4_myofibroblast	Sema3c
39	6.59e-38	0.791345	0.218	0.078	1.31e-33	Cdh4_myofibroblast	Nox4
40	2.96e-35	0.653934	0.228	0.088	5.9e-31	Cdh4_myofibroblast	Ecm2
41	4.46e-35	0.626578	0.226	0.088	8.88e-31	Cdh4_myofibroblast	Il17d
42	1e-34	0.667321	0.566	0.416	2e-30	Cdh4_myofibroblast	Wnt5a
43	4.07e-34	1.06971	0.312	0.164	8.1e-30	Cdh4_myofibroblast	Grem2
44	5.65e-30	0.692725	0.197	0.078	1.12e-25	Cdh4_myofibroblast	Efnb2
45	1.55e-29	0.727345	0.423	0.292	3.09e-25	Cdh4_myofibroblast	Amotl1
46	3.39e-28	0.650928	0.257	0.126	6.75e-24	Cdh4_myofibroblast	Thbs2
47	4.23e-27	0.600487	0.549	0.426	8.41e-23	Cdh4_myofibroblast	Cdc42ep3
48	4.74e-27	0.645771	0.536	0.398	9.43e-23	Cdh4_myofibroblast	Tppp3
49	1.08e-26	1.29531	0.109	0.027	2.14e-22	Cdh4_myofibroblast	Lum
50	4.87e-24	0.607265	0.507	0.357	9.7e-20	Cdh4_myofibroblast	Xist
51	1.6e-23	0.660351	0.253	0.137	3.19e-19	Cdh4_myofibroblast	Sgcg
52	5.6e-22	0.805258	0.34	0.222	1.12e-17	Cdh4_myofibroblast	Ier3
53	6.69e-22	0.616089	0.341	0.227	1.33e-17	Cdh4_myofibroblast	Por
54	2.82e-21	0.657729	0.319	0.209	5.61e-17	Cdh4_myofibroblast	Gas6
55	5.71e-21	1.07458	0.257	0.15	1.14e-16	Cdh4_myofibroblast	Ogn
56	1.42e-19	0.667229	0.446	0.357	2.83e-15	Cdh4_myofibroblast	Pmepa1
57	3.68e-19	0.609666	0.451	0.369	7.33e-15	Cdh4_myofibroblast	Angptl2
58	3.99e-17	0.73145	0.348	0.25	7.93e-13	Cdh4_myofibroblast	Gem
59	3.3e-16	0.610276	0.438	0.364	6.57e-12	Cdh4_myofibroblast	Adamts2
60	2.81e-15	0.868117	0.374	0.277	5.59e-11	Cdh4_myofibroblast	Gadd45g
61	1.2e-14	0.622156	0.14	0.068	2.39e-10	Cdh4_myofibroblast	Nr4a2
62	4.51e-14	0.783977	0.552	0.492	8.97e-10	Cdh4_myofibroblast	Gsn
63	2.06e-12	0.629754	0.354	0.281	4.1e-08	Cdh4_myofibroblast	Sdc4
64	1.01e-10	0.630449	0.678	0.66	2.01e-06	Cdh4_myofibroblast	Fos
65	3.65e-10	1.14402	0.556	0.551	7.27e-06	Cdh4_myofibroblast	Junb
66	7.07e-10	0.633595	0.489	0.444	1.41e-05	Cdh4_myofibroblast	Dusp1
67	3.3e-09	0.872321	0.384	0.33	6.57e-05	Cdh4_myofibroblast	Cebpb
68	9.76e-07	0.62954	0.513	0.499	0.0194254	Cdh4_myofibroblast	Egr1
69	4.48e-05	1.18113	0.134	0.096	0.891769	Cdh4_myofibroblast	Hbb-bs
70	9.97e-05	0.662718	0.169	0.132	1	Cdh4_myofibroblast	Klf4
71	0.000286671	0.821971	0.477	0.49	1	Cdh4_myofibroblast	Cebpd
72	0.000714388	0.915762	0.104	0.074	1	Cdh4_myofibroblast	Hba-a1
73	0.00119823	1.21111	0.116	0.087	1	Cdh4_myofibroblast	Mt1
74	0.00360577	0.797616	0.571	0.625	1	Cdh4_myofibroblast	Btg2
75	0.00605715	0.738449	0.331	0.327	1	Cdh4_myofibroblast	Nr4a1
76	6.81e-202	1.59528	0.774	0.307	1.36e-197	Pdgfra_myofibroblast	Car2
77	5.27e-184	1.56261	0.581	0.108	1.05e-179	Pdgfra_myofibroblast	Pdgfra
78	7.9e-158	1.33455	0.713	0.299	1.57e-153	Pdgfra_myofibroblast	Atp2b1
79	7.13e-150	1.28324	0.501	0.104	1.42e-145	Pdgfra_myofibroblast	Cd248
80	1.62e-111	0.99059	0.344	0.045	3.22e-107	Pdgfra_myofibroblast	Cdh11
81	8.52e-108	1.10012	0.567	0.217	1.7e-103	Pdgfra_myofibroblast	Mpzl1
82	1.23e-105	1.06853	0.365	0.062	2.45e-101	Pdgfra_myofibroblast	Plk2
83	1.96e-102	1.01051	0.52	0.166	3.91e-98	Pdgfra_myofibroblast	Etv1
84	2.41e-102	0.995349	0.562	0.204	4.8e-98	Pdgfra_myofibroblast	Fbln1
85	1.19e-101	0.698575	0.95	0.737	2.36e-97	Pdgfra_myofibroblast	Mfap2
86	2.11e-98	1.08119	0.43	0.114	4.21e-94	Pdgfra_myofibroblast	Ramp2
87	1.41e-97	1.0535	0.54	0.204	2.81e-93	Pdgfra_myofibroblast	Egfem1
88	2.02e-95	1.11817	0.325	0.053	4.02e-91	Pdgfra_myofibroblast	Cd34
89	5.99e-95	1.1891	0.742	0.46	1.19e-90	Pdgfra_myofibroblast	Aldh2
90	1.96e-94	0.850134	0.436	0.119	3.91e-90	Pdgfra_myofibroblast	Robo2
91	3.59e-88	1.00035	0.573	0.278	7.14e-84	Pdgfra_myofibroblast	Maged2
92	1.36e-85	0.840846	0.775	0.566	2.71e-81	Pdgfra_myofibroblast	Eif4a1
93	7.31e-85	0.680362	0.883	0.621	1.46e-80	Pdgfra_myofibroblast	Tgfbi
94	4.95e-81	0.800071	0.518	0.21	9.86e-77	Pdgfra_myofibroblast	Phlda1
95	4.21e-76	1.01238	0.437	0.161	8.38e-72	Pdgfra_myofibroblast	Iigp1
96	4.18e-75	0.86614	0.288	0.054	8.31e-71	Pdgfra_myofibroblast	Vsnl1
97	2.76e-74	0.794618	0.267	0.045	5.48e-70	Pdgfra_myofibroblast	Snai1
98	3.53e-72	0.792383	0.327	0.082	7.03e-68	Pdgfra_myofibroblast	Tmem178
99	1.82e-71	0.741343	0.755	0.558	3.62e-67	Pdgfra_myofibroblast	Tpm4
100	2.85e-71	0.793869	0.684	0.44	5.66e-67	Pdgfra_myofibroblast	Marcksl1
101	1.1e-69	1.1388	0.473	0.208	2.19e-65	Pdgfra_myofibroblast	Stmn1
102	1.95e-69	0.755969	0.389	0.124	3.87e-65	Pdgfra_myofibroblast	Olfml3
103	2.78e-69	0.647293	0.188	0.011	5.54e-65	Pdgfra_myofibroblast	Lef1
104	3.29e-69	0.697174	0.28	0.057	6.54e-65	Pdgfra_myofibroblast	Tenm4
105	2.18e-68	0.728094	0.491	0.2	4.34e-64	Pdgfra_myofibroblast	Foxf2
106	3.45e-68	0.903471	0.196	0.015	6.87e-64	Pdgfra_myofibroblast	Adh1
107	7.17e-68	0.711507	0.284	0.061	1.43e-63	Pdgfra_myofibroblast	Rerg
108	2.18e-66	0.801115	0.398	0.14	4.34e-62	Pdgfra_myofibroblast	Aard
109	3.12e-66	1.27916	0.622	0.424	6.21e-62	Pdgfra_myofibroblast	Htra1
110	4.24e-66	0.805899	0.417	0.153	8.44e-62	Pdgfra_myofibroblast	Tbx5
111	7.12e-66	0.882216	0.536	0.266	1.42e-61	Pdgfra_myofibroblast	Foxf1
112	1.74e-64	0.712352	0.769	0.524	3.46e-60	Pdgfra_myofibroblast	Zeb2
113	4.16e-64	0.97339	0.581	0.325	8.28e-60	Pdgfra_myofibroblast	Agt
114	2.09e-59	0.744283	0.372	0.126	4.15e-55	Pdgfra_myofibroblast	H19
115	1.54e-57	0.726775	0.728	0.453	3.06e-53	Pdgfra_myofibroblast	Marcks
116	6.22e-57	0.950348	0.289	0.084	1.24e-52	Pdgfra_myofibroblast	Fam105a
117	2.27e-56	0.768024	0.429	0.183	4.52e-52	Pdgfra_myofibroblast	Eng
118	2.49e-56	0.692001	0.314	0.096	4.95e-52	Pdgfra_myofibroblast	Foxq1
119	5.56e-55	0.689509	0.252	0.063	1.11e-50	Pdgfra_myofibroblast	Rpa1
120	1.61e-53	0.625457	0.247	0.061	3.2e-49	Pdgfra_myofibroblast	Chst2
121	7.83e-53	0.719455	0.444	0.203	1.56e-48	Pdgfra_myofibroblast	Adk
122	1.55e-52	0.660748	0.828	0.649	3.08e-48	Pdgfra_myofibroblast	Socs2
123	6.44e-51	0.734563	0.445	0.205	1.28e-46	Pdgfra_myofibroblast	2021-09-04
124	3.25e-50	0.635197	0.648	0.425	6.47e-46	Pdgfra_myofibroblast	Sdc2
125	3.71e-50	1.04381	0.367	0.152	7.39e-46	Pdgfra_myofibroblast	Hmgb2
126	1.81e-48	1.03775	0.228	0.058	3.59e-44	Pdgfra_myofibroblast	Penk
127	1.42e-47	0.625852	0.316	0.117	2.82e-43	Pdgfra_myofibroblast	Sms
128	4.07e-47	0.691356	0.389	0.169	8.1e-43	Pdgfra_myofibroblast	Tshz1
129	1.39e-43	0.686685	0.562	0.359	2.78e-39	Pdgfra_myofibroblast	Pdia6
130	2.4e-38	0.660468	0.187	0.047	4.78e-34	Pdgfra_myofibroblast	Dlk1
131	1.02e-37	0.808765	0.361	0.167	2.03e-33	Pdgfra_myofibroblast	Gpx3
132	2.16e-37	0.635173	0.59	0.381	4.3e-33	Pdgfra_myofibroblast	Nbl1
133	5.62e-37	0.651453	0.185	0.05	1.12e-32	Pdgfra_myofibroblast	Smpx
134	7.82e-37	0.673758	0.645	0.506	1.56e-32	Pdgfra_myofibroblast	Hnrnpa1
135	1.04e-36	0.635296	0.192	0.055	2.08e-32	Pdgfra_myofibroblast	Nrxn3
136	2.02e-36	0.676175	0.166	0.04	4.03e-32	Pdgfra_myofibroblast	Scara5
137	4.98e-36	0.628251	0.295	0.124	9.92e-32	Pdgfra_myofibroblast	Tbx3
138	8.11e-36	0.831442	0.181	0.049	1.61e-31	Pdgfra_myofibroblast	Wif1
139	1.12e-34	0.680701	0.567	0.353	2.22e-30	Pdgfra_myofibroblast	Mmp2
140	1.38e-34	0.708673	0.208	0.068	2.75e-30	Pdgfra_myofibroblast	Fam213a
141	3.9e-34	0.660186	0.133	0.024	7.76e-30	Pdgfra_myofibroblast	Notum
142	5.3e-31	0.764716	0.467	0.301	1.05e-26	Pdgfra_myofibroblast	Hmgn2
143	4.57e-29	0.660452	0.115	0.022	9.1e-25	Pdgfra_myofibroblast	Cenpa
144	1.29e-28	0.645002	0.273	0.124	2.57e-24	Pdgfra_myofibroblast	Cdkn2c
145	2.73e-26	0.726053	0.435	0.285	5.44e-22	Pdgfra_myofibroblast	Fmo2
146	8.99e-24	0.70545	0.427	0.288	1.79e-19	Pdgfra_myofibroblast	Ccnd2
147	8.62e-20	0.794712	0.773	0.706	1.72e-15	Pdgfra_myofibroblast	H2afz
148	1.32e-19	0.731317	0.639	0.515	2.62e-15	Pdgfra_myofibroblast	Meg3
149	1.24e-17	0.758443	0.264	0.155	2.46e-13	Pdgfra_myofibroblast	Gyg
150	0.00661438	0.728111	0.311	0.292	1	Pdgfra_myofibroblast	Enpp2
151	0	3.09565	0.784	0.066	0	ASM	Actc1
152	0	2.58448	0.513	0.015	0	ASM	Cpe
153	0	2.22272	0.648	0.014	0	ASM	Tinagl1
154	0	2.18371	0.689	0.035	0	ASM	Sh3bgr
155	0	2.13799	0.703	0.01	0	ASM	Ebf1
156	0	2.09516	0.561	0.011	0	ASM	Prss23
157	0	1.9794	0.632	0.028	0	ASM	Itga8
158	0	1.5361	0.48	0.007	0	ASM	Cdh13
159	0	1.4851	0.513	0.004	0	ASM	Aoc3
160	4.77e-305	2.6804	0.838	0.125	9.49e-301	ASM	Tm4sf1
161	3.5e-298	2.02434	0.444	0.007	6.97e-294	ASM	Itih4
162	4.57e-292	2.09097	0.513	0.02	9.09e-288	ASM	Timp4
163	1.06e-289	1.8481	0.39	0.001	2.12e-285	ASM	Fabp4
164	2.3e-263	1.58506	0.596	0.047	4.59e-259	ASM	Bcam
165	2.18e-230	1.49468	0.499	0.035	4.35e-226	ASM	Notch3
166	9.09e-229	1.4435	0.423	0.018	1.81e-224	ASM	Col18a1
167	2.13e-228	1.9464	0.803	0.15	4.24e-224	ASM	Lmod1
168	2.97e-226	1.90825	0.304	0.001	5.91e-222	ASM	Grp
169	8.34e-225	1.77368	0.589	0.057	1.66e-220	ASM	Pi15
170	3.22e-223	1.61886	0.537	0.047	6.4e-219	ASM	Gpc6
171	3.89e-212	2.75052	0.99	0.638	7.74e-208	ASM	Igfbp7
172	4.94e-212	2.06948	0.815	0.164	9.84e-208	ASM	Cd9
173	4.74e-209	2.0161	0.739	0.14	9.44e-205	ASM	Ptp4a3
174	1.7e-199	2.09762	0.893	0.279	3.38e-195	ASM	Cav1
175	8.02e-199	2.059	0.513	0.051	1.6e-194	ASM	Nov
176	2.58e-197	2.27341	0.998	0.713	5.14e-193	ASM	Myl9
177	2.69e-193	1.35685	0.575	0.066	5.36e-189	ASM	Limch1
178	9.6e-192	1.35615	0.323	0.009	1.91e-187	ASM	Pcp4l1
179	4.14e-191	2.5404	0.995	0.688	8.25e-187	ASM	Acta2
180	8.71e-186	1.69289	1	0.955	1.73e-181	ASM	Myl6
181	6.63e-182	1.23458	0.468	0.042	1.32e-177	ASM	Heyl
182	5e-181	2.06476	0.995	0.728	9.95e-177	ASM	Tagln
183	1.73e-180	1.6616	0.57	0.082	3.45e-176	ASM	Pdlim4
184	1.91e-179	2.09276	0.765	0.176	3.81e-175	ASM	Cnn1
185	8.39e-173	2.12123	0.9	0.331	1.67e-168	ASM	Myh11
186	2.05e-171	2.30077	0.998	0.653	4.09e-167	ASM	Crip1
187	3.35e-169	2.41366	0.976	0.606	6.67e-165	ASM	Tpm2
188	8.82e-167	1.76411	0.565	0.091	1.76e-162	ASM	Hspb6
189	4.78e-166	1.4084	0.634	0.107	9.51e-162	ASM	Spint2
190	3.16e-163	1.68721	0.525	0.071	6.29e-159	ASM	Fbxl22
191	6.53e-160	1.5679	0.829	0.227	1.3e-155	ASM	Ramp1
192	3.89e-155	1.29269	0.204	0	7.74e-151	ASM	Sost
193	3.71e-151	1.68509	0.734	0.206	7.39e-147	ASM	Fblim1
194	1.16e-139	2.11964	0.81	0.276	2.32e-135	ASM	S100a6
195	8.28e-138	1.70558	0.979	0.784	1.65e-133	ASM	Dstn
196	1.69e-135	1.23169	0.708	0.159	3.36e-131	ASM	Hspb2
197	1.22e-131	2.06112	0.632	0.151	2.43e-127	ASM	Cxcl12
198	2.09e-131	1.34979	0.504	0.085	4.16e-127	ASM	Pcdh7
199	1.34e-130	1.55279	0.798	0.282	2.66e-126	ASM	Cavin1
200	1.06e-126	1.66091	0.936	0.492	2.1e-122	ASM	Ppp1r14a
201	9.88e-125	1.42671	0.979	0.697	1.97e-120	ASM	Tpm1
202	1.05e-123	1.19748	0.556	0.11	2.09e-119	ASM	Cav2
203	5.24e-121	1.57656	0.774	0.295	1.04e-116	ASM	Ppp1r12a
204	5.85e-119	1.31423	0.57	0.12	1.16e-114	ASM	Rasl11a
205	1.47e-116	1.54991	0.786	0.3	2.92e-112	ASM	Tns1
206	2.12e-116	1.23355	0.162	0.001	4.22e-112	ASM	Cxcl13
207	2.53e-116	1.44881	0.895	0.448	5.04e-112	ASM	Cavin3
208	7.05e-114	1.37103	0.817	0.326	1.4e-109	ASM	Actn1
209	2.94e-113	1.78747	0.886	0.491	5.85e-109	ASM	Flna
210	5.43e-113	1.34433	0.948	0.524	1.08e-108	ASM	Fxyd1
211	6.52e-113	1.39955	0.691	0.206	1.3e-108	ASM	Dnajb4
212	6.41e-106	1.84487	0.463	0.09	1.28e-101	ASM	Atf3
213	2.53e-91	1.67095	0.423	0.09	5.04e-87	ASM	Fbln5
214	3.92e-91	1.33917	0.872	0.394	7.8e-87	ASM	Actg2
215	1.45e-90	1.29963	0.862	0.454	2.89e-86	ASM	Hcfc1r1
216	5.68e-85	1.41405	0.689	0.274	1.13e-80	ASM	Msrb1
217	1.67e-84	1.32722	0.627	0.207	3.33e-80	ASM	Id4
218	1.5e-82	1.39881	0.629	0.233	2.98e-78	ASM	Pbxip1
219	4.14e-78	1.19258	0.176	0.012	8.23e-74	ASM	Gm12840
220	1.08e-76	1.61879	0.805	0.387	2.15e-72	ASM	Hspb1
221	5.71e-76	1.70255	0.392	0.088	1.14e-71	ASM	Ndufa4l2
222	2.6e-71	1.26917	0.447	0.12	5.17e-67	ASM	Fosb
223	4.8e-68	1.2004	0.679	0.265	9.55e-64	ASM	Gadd45g
224	1.32e-53	1.46715	0.727	0.388	2.62e-49	ASM	Hspa1a
225	1.78e-51	1.3217	0.311	0.08	3.54e-47	ASM	Sfrp2
