## Supplemental Table 4 for "Three-axis classification of mouse lung mesenchymal cells reveals two populations of myofibroblasts"

### Sheet: top400
	p_val	avg_log2FC	pct.1	pct.2	p_val_adj	cluster	gene
1	3.18035e-236	1.28222	0.333	0.007	6.33049e-232	proximal	Twist2
2	3.42707e-222	3.63907	0.861	0.258	6.82158e-218	proximal	Meg3
3	2.62608e-207	2.11467	0.264	0.002	5.22721e-203	proximal	Pi16
4	9.26916e-206	2.61228	0.403	0.027	1.84503e-201	proximal	Ptn
5	6.90986e-192	3.62992	0.582	0.096	1.37541e-187	proximal	Dcn
6	8.98006e-192	2.01726	0.572	0.088	1.78748e-187	proximal	Cygb
7	3.59065e-185	1.22375	0.306	0.012	7.1472e-181	proximal	Prss35
8	5.00737e-173	1.81567	0.319	0.018	9.96716e-169	proximal	Serpinf1
9	1.84903e-170	1.2111	0.245	0.005	3.6805e-166	proximal	Agtr2
10	2.00717e-151	0.902821	0.203	0.003	3.99528e-147	proximal	Fbln2
11	1.68768e-149	1.20058	0.238	0.008	3.35932e-145	proximal	Ebf1
12	1.25772e-145	0.750529	0.219	0.006	2.5035e-141	proximal	Sulf2
13	3.13882e-143	1.63767	0.907	0.536	6.24782e-139	proximal	Fstl1
14	7.06546e-143	1.09079	0.321	0.027	1.40638e-138	proximal	Axl
15	2.68198e-142	1.02333	0.327	0.029	5.33848e-138	proximal	Cd248
16	1.23057e-136	0.868419	0.207	0.006	2.44945e-132	proximal	Gxylt2
17	2.14808e-136	1.14652	0.359	0.04	4.27575e-132	proximal	Pdgfrb
18	1.4137e-134	1.05244	0.295	0.024	2.81397e-130	proximal	Tm4sf1
19	3.18378e-134	1.31572	0.236	0.011	6.3373e-130	proximal	Penk
20	5.69823e-133	0.813906	0.247	0.014	1.13423e-128	proximal	Mn1
21	4.27624e-131	1.36268	0.325	0.033	8.51185e-127	proximal	Igfbp5
22	6.83412e-129	2.94121	0.515	0.119	1.36033e-124	proximal	Dlk1
23	6.22643e-127	1.12628	0.177	0.003	1.23937e-122	proximal	Col15a1
24	1.63681e-125	1.01962	0.272	0.022	3.25807e-121	proximal	Mmp23
25	1.12954e-123	1.11256	0.289	0.026	2.24834e-119	proximal	Htra1
26	1.04068e-117	2.20618	0.989	0.891	2.07147e-113	proximal	Col1a1
27	7.5027e-116	0.658243	0.152	0.002	1.49341e-111	proximal	Wfdc1
28	6.40412e-115	1.18471	0.43	0.078	1.27474e-110	proximal	Osr1
29	7.9389e-115	1.33753	0.517	0.122	1.58024e-110	proximal	Lsp1
30	1.71807e-114	0.765251	0.162	0.003	3.41981e-110	proximal	Entpd2
31	2.85289e-114	0.969018	0.255	0.021	5.67868e-110	proximal	Tspan11
32	9.7143e-112	0.927709	0.278	0.028	1.93363e-107	proximal	Fxyd6
33	5.47652e-110	1.03137	0.264	0.025	1.0901e-105	proximal	Wisp1
34	1.55114e-108	2.00924	0.985	0.936	3.08754e-104	proximal	Col1a2
35	2.28083e-107	0.693723	0.205	0.012	4.53998e-103	proximal	Sulf1
36	2.59064e-107	1.39536	0.496	0.115	5.15667e-103	proximal	Aspn
37	2.87017e-105	0.560069	0.148	0.003	5.71308e-101	proximal	Ntrk2
38	1.19147e-104	0.564054	0.167	0.006	2.37162e-100	proximal	P4ha3
39	2.17501e-103	1.54975	0.171	0.007	4.32936e-99	proximal	Postn
40	5.10019e-101	1.43266	0.411	0.08	1.01519e-96	proximal	Klf4
41	1.14846e-98	1.26205	0.973	0.759	2.28601e-94	proximal	Lgals1
42	1.7602e-97	0.742261	0.2	0.014	3.50368e-93	proximal	Olfml2b
43	5.73951e-97	1.58268	0.886	0.539	1.14245e-92	proximal	Igfbp4
44	3.48431e-94	0.653315	0.152	0.005	6.93552e-90	proximal	Cpz
45	7.48055e-94	1.55896	0.2	0.015	1.489e-89	proximal	Lum
46	1.46667e-91	0.55878	0.133	0.003	2.9194e-87	proximal	Ahnak2
47	6.4298e-89	0.604896	0.16	0.008	1.27985e-84	proximal	Flrt2
48	2.40303e-88	1.39454	0.608	0.211	4.78323e-84	proximal	Col14a1
49	2.5615e-88	1.3159	0.382	0.081	5.09867e-84	proximal	Aebp1
50	2.71069e-85	1.35277	0.483	0.136	5.39562e-81	proximal	Cav1
51	1.12601e-84	0.782258	0.226	0.025	2.24131e-80	proximal	Pdpn
52	4.36255e-84	1.31364	0.599	0.216	8.68365e-80	proximal	Col5a1
53	6.57242e-84	0.761382	0.194	0.017	1.30824e-79	proximal	Thbs2
54	1.02148e-83	1.42328	0.709	0.321	2.03326e-79	proximal	Fbln1
55	1.48098e-83	1.55371	0.321	0.06	2.94789e-79	proximal	Rbp4
56	6.99696e-83	0.854275	0.116	0.002	1.39274e-78	proximal	Adh7
57	4.86325e-81	0.83439	0.203	0.02	9.68031e-77	proximal	Fndc1
58	1.12168e-79	0.483278	0.127	0.004	2.2327e-75	proximal	Scara3
59	1.7599e-77	1.19848	0.823	0.481	3.50307e-73	proximal	Rcn3
60	4.72959e-77	0.738661	0.127	0.005	9.41426e-73	proximal	Cthrc1
61	1.18647e-76	1.93141	0.994	0.936	2.36167e-72	proximal	Col3a1
62	3.07585e-76	0.643788	0.093	0	6.12248e-72	proximal	Wif1
63	6.93052e-75	1.65851	0.411	0.113	1.37952e-70	proximal	H19
64	3.99122e-73	0.672724	0.11	0.003	7.94453e-69	proximal	C1qtnf3
65	5.88188e-73	1.19906	0.867	0.621	1.17079e-68	proximal	Mfap2
66	1.12136e-72	0.520254	0.177	0.017	2.23208e-68	proximal	Map1b
67	3.07876e-72	1.18483	0.238	0.036	6.12828e-68	proximal	Cd9
68	6.47009e-72	1.48555	0.414	0.116	1.28787e-67	proximal	Cxcl12
69	8.09283e-72	0.761099	0.167	0.014	1.61088e-67	proximal	Tgfbi
70	1.47673e-69	0.889865	0.968	0.869	2.93944e-65	proximal	Serpinh1
71	2.94175e-66	0.431095	0.103	0.003	5.85555e-62	proximal	Il33
72	9.85347e-66	0.969661	0.945	0.783	1.96133e-61	proximal	Cd63
73	2.4093e-65	0.352848	0.095	0.002	4.79572e-61	proximal	Ntrk3
74	3.01541e-65	0.5113	0.089	0.001	6.00217e-61	proximal	Cpe
75	1.34852e-64	0.651893	0.118	0.006	2.68423e-60	proximal	Scara5
76	1.44308e-63	0.357331	0.091	0.002	2.87244e-59	proximal	Ackr3
77	1.56167e-63	0.335894	0.082	0.001	3.1085e-59	proximal	Adam33
78	1.71979e-63	0.882272	0.498	0.171	3.42324e-59	proximal	Islr
79	2.42888e-63	0.411778	0.101	0.003	4.8347e-59	proximal	Creb5
80	2.45425e-63	0.6863	0.224	0.036	4.88518e-59	proximal	Gata6
81	5.00856e-63	0.587283	0.133	0.01	9.96954e-59	proximal	1500015O10Rik
82	1.85329e-62	1.05349	0.637	0.283	3.68898e-58	proximal	Selenom
83	8.18377e-62	0.455684	0.127	0.009	1.62898e-57	proximal	Cldn1
84	9.25821e-62	0.619225	0.12	0.007	1.84285e-57	proximal	Prss23
85	1.07304e-61	0.86129	0.274	0.057	2.13588e-57	proximal	Pdgfrl
86	1.74658e-61	0.510487	0.097	0.003	3.47657e-57	proximal	Lamc3
87	1.28174e-60	1.07161	0.42	0.134	2.55131e-56	proximal	Plagl1
88	5.5639e-60	0.487196	0.135	0.011	1.10749e-55	proximal	Abcc9
89	6.93867e-59	0.403825	0.089	0.002	1.38114e-54	proximal	Dner
90	9.66225e-59	1.16512	0.992	0.965	1.92327e-54	proximal	Sparc
91	2.3193e-58	1.07244	0.679	0.342	4.61656e-54	proximal	Adamts2
92	6.64023e-58	1.22292	0.103	0.005	1.32174e-53	proximal	Igfbp2
93	1.6071e-57	0.859588	0.451	0.156	3.19894e-53	proximal	Oaf
94	2.96015e-57	0.64046	0.169	0.021	5.89218e-53	proximal	Kcnj8
95	3.67105e-57	0.450962	0.095	0.004	7.30722e-53	proximal	Osr2
96	1.12536e-56	0.502641	0.135	0.012	2.24004e-52	proximal	Col26a1
97	2.54577e-55	1.02504	0.276	0.063	5.06735e-51	proximal	Smoc2
98	2.65807e-55	0.978577	0.373	0.114	5.2909e-51	proximal	Csrp2
99	1.07997e-54	0.346235	0.095	0.004	2.14968e-50	proximal	Cdon
100	1.87014e-54	1.46082	0.498	0.206	3.72251e-50	proximal	Itm2a
101	1.53812e-53	0.433252	0.15	0.017	3.06163e-49	proximal	Dclk1
102	3.39026e-53	0.436634	0.07	0.001	6.74831e-49	proximal	Iyd
103	3.67993e-53	0.954991	0.646	0.317	7.3249e-49	proximal	Emp1
104	4.57617e-52	0.397683	0.108	0.007	9.10887e-48	proximal	Foxl1
105	1.62595e-50	0.449459	0.078	0.002	3.23646e-46	proximal	Cldn11
106	1.72444e-49	0.614456	0.192	0.033	3.43251e-45	proximal	Dact1
107	3.03464e-49	1.17091	0.785	0.487	6.04045e-45	proximal	S100a6
108	1.1461e-48	0.53594	0.165	0.025	2.28132e-44	proximal	Nrk
109	1.76627e-48	1.46039	0.586	0.29	3.51576e-44	proximal	Mfap5
110	4.11854e-48	1.66949	0.473	0.204	8.19795e-44	proximal	Crip1
111	2.22274e-47	0.512015	0.103	0.008	4.42437e-43	proximal	Itgbl1
112	5.6502e-47	0.630455	0.243	0.057	1.12467e-42	proximal	Hmgn3
113	2.00556e-46	0.78588	0.331	0.103	3.99207e-42	proximal	Prrx1
114	1.65986e-45	0.660447	0.302	0.087	3.30394e-41	proximal	Fzd2
115	3.45731e-45	0.564464	0.283	0.076	6.88177e-41	proximal	Loxl2
116	2.051e-44	0.51764	0.152	0.023	4.08251e-40	proximal	Kctd12
117	3.52017e-44	0.402998	0.118	0.013	7.00691e-40	proximal	Ntn1
118	4.10221e-44	0.551785	0.167	0.028	8.16545e-40	proximal	Fam46a
119	4.52296e-43	1.09909	0.148	0.023	9.00295e-39	proximal	Aqp1
120	7.21988e-43	0.336075	0.11	0.011	1.43712e-38	proximal	Mirg
121	4.61563e-42	0.334174	0.082	0.005	9.18741e-38	proximal	Tek
122	7.31927e-42	0.664192	0.274	0.077	1.4569e-37	proximal	Rhoj
123	2.36107e-41	1.65215	0.538	0.272	4.6997e-37	proximal	Nbl1
124	9.98329e-41	0.562028	0.194	0.041	1.98717e-36	proximal	Ctsk
125	6.27881e-40	0.405951	0.105	0.011	1.2498e-35	proximal	Stc2
126	6.72026e-40	0.756837	0.578	0.301	1.33767e-35	proximal	Ckap4
127	1.64673e-39	0.691252	0.35	0.125	3.27782e-35	proximal	Ndn
128	1.66671e-39	0.910251	0.749	0.501	3.31758e-35	proximal	Gpc3
129	7.45222e-39	0.691035	0.253	0.072	1.48336e-34	proximal	Tgfb3
130	1.27243e-38	0.32087	0.103	0.011	2.53277e-34	proximal	3632451O06Rik
131	3.55148e-38	0.343307	0.116	0.015	7.06923e-34	proximal	Cercam
132	3.82502e-38	0.947197	0.475	0.217	7.6137e-34	proximal	Igf1
133	4.5192e-38	0.759924	0.329	0.116	8.99546e-34	proximal	Tmem158
134	8.44447e-38	0.389337	0.135	0.021	1.68087e-33	proximal	P4ha2
135	2.92551e-37	0.719223	0.757	0.516	5.82322e-33	proximal	Mtch1
136	9.21119e-37	0.69731	0.542	0.27	1.83349e-32	proximal	Ddah2
137	1.53371e-36	0.73258	0.359	0.138	3.05284e-32	proximal	6330403K07Rik
138	5.18038e-36	0.674204	0.35	0.133	1.03115e-31	proximal	Ramp2
139	5.59321e-36	0.437999	0.16	0.032	1.11333e-31	proximal	Clip3
140	5.99756e-36	0.535288	0.23	0.062	1.19381e-31	proximal	Mecom
141	8.27128e-36	0.894553	0.551	0.291	1.6464e-31	proximal	Peg3
142	8.75104e-36	1.03176	0.454	0.22	1.7419e-31	proximal	Cd34
143	1.21973e-35	1.02759	0.745	0.557	2.42787e-31	proximal	S100a10
144	1.3811e-35	0.750922	0.542	0.269	2.74909e-31	proximal	Ccnd2
145	1.80036e-35	0.607001	0.241	0.068	3.58362e-31	proximal	Npdc1
146	2.10499e-34	0.526278	0.331	0.119	4.18998e-30	proximal	Bmp1
147	3.5261e-34	0.583704	0.259	0.08	7.0187e-30	proximal	Ptgfrn
148	6.36283e-34	0.763878	0.262	0.086	1.26652e-29	proximal	Fbn2
149	7.24515e-34	0.81215	0.238	0.072	1.44215e-29	proximal	Sfrp1
150	7.57817e-34	0.69475	0.563	0.299	1.50843e-29	proximal	Mmp14
151	1.72603e-33	0.390123	0.093	0.011	3.43567e-29	proximal	Sema3c
152	4.48358e-33	0.806509	0.435	0.203	8.92458e-29	proximal	Htra3
153	5.18702e-33	0.425699	0.072	0.006	1.03248e-28	proximal	Fgl2
154	5.55042e-33	0.807756	0.69	0.436	1.10481e-28	proximal	Col5a2
155	5.94573e-33	0.364098	0.101	0.013	1.1835e-28	proximal	Fxyd5
156	8.67487e-33	0.606268	0.612	0.334	1.72673e-28	proximal	Calu
157	2.43111e-32	0.613687	0.378	0.158	4.83913e-28	proximal	Tpst1
158	3.19474e-32	0.616336	0.122	0.021	6.35912e-28	proximal	Apod
159	1.58642e-31	0.699693	0.498	0.248	3.15777e-27	proximal	Gas1
160	1.99828e-31	0.380246	0.11	0.017	3.97758e-27	proximal	Itih5
161	7.98563e-31	0.535904	0.289	0.102	1.58954e-26	proximal	Klf7
162	9.11375e-31	0.413694	0.105	0.016	1.81409e-26	proximal	S100a4
163	1.09066e-30	0.582205	0.487	0.239	2.17096e-26	proximal	P3h3
164	1.40641e-30	0.470553	0.215	0.063	2.79945e-26	proximal	Timp1
165	1.83762e-30	0.608602	0.357	0.147	3.65777e-26	proximal	Col16a1
166	9.35029e-30	0.684165	0.597	0.351	1.86118e-25	proximal	Tmed3
167	9.52589e-30	1.14341	0.124	0.024	1.89613e-25	proximal	Ly6a
168	1.27167e-29	0.476869	0.274	0.097	2.53126e-25	proximal	Praf2
169	2.13667e-29	0.596545	0.15	0.034	4.25304e-25	proximal	Gdf10
170	2.65903e-29	0.514993	0.165	0.041	5.29281e-25	proximal	Lhfpl2
171	3.80967e-29	0.319983	0.118	0.022	7.58314e-25	proximal	Pycr1
172	4.4042e-29	0.495052	0.243	0.081	8.76655e-25	proximal	Add3
173	1.80933e-28	0.33993	0.089	0.012	3.60147e-24	proximal	Cd200
174	2.77557e-28	0.661761	0.487	0.255	5.52476e-24	proximal	Cbx6
175	2.97502e-28	0.360535	0.127	0.025	5.92178e-24	proximal	Calml4
176	3.45106e-28	0.479009	0.278	0.101	6.86934e-24	proximal	Ssbp4
177	3.53738e-28	0.377587	0.099	0.015	7.04116e-24	proximal	Adcy7
178	4.63133e-28	0.398111	0.114	0.021	9.21866e-24	proximal	Medag
179	6.09853e-28	0.444031	0.194	0.055	1.21391e-23	proximal	Plat
180	7.57593e-28	0.656566	0.772	0.55	1.50799e-23	proximal	Rrbp1
181	8.36654e-28	0.43507	0.171	0.045	1.66536e-23	proximal	Tmem64
182	1.04152e-27	0.613945	0.629	0.387	2.07314e-23	proximal	Rcn1
183	1.37156e-27	0.650349	0.629	0.389	2.7301e-23	proximal	Vkorc1
184	1.79556e-27	0.559102	0.852	0.712	3.57407e-23	proximal	Ppib
185	3.49614e-27	0.713782	0.447	0.229	6.95908e-23	proximal	Ccdc80
186	4.84626e-27	0.411339	0.985	0.951	9.64648e-23	proximal	Rps2
187	6.81078e-27	0.992491	0.515	0.298	1.35569e-22	proximal	Acta2
188	1.64188e-26	0.70741	0.622	0.397	3.26816e-22	proximal	Cavin3
189	1.72743e-26	0.327588	0.091	0.014	3.43846e-22	proximal	D430041D05Rik
190	1.93522e-26	0.423501	0.139	0.033	3.85206e-22	proximal	Gpc6
191	2.65646e-26	0.641063	0.496	0.266	5.28769e-22	proximal	Myl9
192	2.99287e-26	0.367374	0.15	0.038	5.95731e-22	proximal	Fam69b
193	3.12149e-26	0.748887	0.203	0.065	6.21333e-22	proximal	Ltbp2
194	3.72094e-26	0.689771	0.139	0.033	7.40654e-22	proximal	F3
195	3.96103e-26	0.405809	0.181	0.053	7.88444e-22	proximal	Gm11627
196	4.47687e-26	0.389916	0.07	0.008	8.91121e-22	proximal	Rgs5
197	7.18547e-26	0.649973	0.211	0.07	1.43027e-21	proximal	Adamts5
198	7.4095e-26	0.368223	0.135	0.031	1.47486e-21	proximal	Thbs3
199	7.453e-26	0.547578	0.975	0.944	1.48352e-21	proximal	Bgn
200	1.10379e-25	0.571242	0.886	0.733	2.19708e-21	proximal	Col6a2
201	1.27681e-25	0.504357	0.403	0.188	2.54148e-21	proximal	Lrrc17
202	1.40148e-25	0.412059	0.992	0.954	2.78965e-21	proximal	Rplp0
203	1.49521e-25	0.420397	0.985	0.91	2.97622e-21	proximal	Rpl4
204	2.89264e-25	0.65873	0.793	0.595	5.7578e-21	proximal	Ctsl
205	3.00637e-25	0.637176	0.781	0.546	5.98418e-21	proximal	Pcolce
206	3.64494e-25	0.499227	0.19	0.059	7.25525e-21	proximal	Matn2
207	4.4419e-25	0.874338	0.439	0.229	8.8416e-21	proximal	Mest
208	7.66344e-25	0.55421	0.542	0.307	1.52541e-20	proximal	Auts2
209	2.28287e-24	0.546421	0.612	0.369	4.54406e-20	proximal	Gpx8
210	2.8417e-24	0.857491	0.447	0.23	5.6564e-20	proximal	Klf2
211	8.76494e-24	0.589606	0.194	0.064	1.74466e-19	proximal	Lpl
212	9.1464e-24	0.50937	0.407	0.2	1.82059e-19	proximal	Tram1
213	1.51698e-23	0.537561	0.768	0.564	3.01954e-19	proximal	Arf4
214	1.6781e-23	0.554893	0.688	0.479	3.34026e-19	proximal	Ssr4
215	2.10123e-23	0.321676	0.129	0.031	4.1825e-19	proximal	Cd55
216	3.04301e-23	0.71394	0.428	0.227	6.0571e-19	proximal	Pam
217	1.13539e-22	0.357807	0.156	0.045	2.26e-18	proximal	Igdcc4
218	1.49281e-22	0.404994	0.097	0.019	2.97144e-18	proximal	Sfrp2
219	1.70966e-22	0.469882	0.899	0.773	3.40308e-18	proximal	Eef1g
220	2.44222e-22	0.37938	0.179	0.057	4.86123e-18	proximal	Fam129a
221	3.00647e-22	0.503755	0.359	0.172	5.98438e-18	proximal	Cmtm3
222	3.44185e-22	0.455132	0.551	0.323	6.85099e-18	proximal	Reep5
223	3.76398e-22	0.599486	0.42	0.222	7.4922e-18	proximal	Tpm2
224	4.52831e-22	0.619263	0.549	0.342	9.0136e-18	proximal	Kdelr2
225	6.66755e-22	0.495711	0.257	0.105	1.32718e-17	proximal	Prnp
226	9.66718e-22	0.445149	0.194	0.066	1.92425e-17	proximal	Hexb
227	9.73978e-22	0.72816	0.403	0.216	1.9387e-17	proximal	Abca8a
228	1.4677e-21	1.30774	0.264	0.114	2.92146e-17	proximal	Ccl11
229	2.00975e-21	0.372898	0.2	0.071	4.0004e-17	proximal	Nfatc4
230	2.18294e-21	0.545985	0.232	0.09	4.34514e-17	proximal	Heyl
231	4.38734e-21	0.391014	0.192	0.067	8.733e-17	proximal	Pxdn
232	5.12623e-21	0.667913	0.774	0.581	1.02038e-16	proximal	Timp2
233	7.68455e-21	0.365309	0.977	0.931	1.52961e-16	proximal	Rpl15
234	9.06832e-21	0.386486	0.205	0.074	1.80505e-16	proximal	Trio
235	1.65547e-20	0.381912	0.945	0.863	3.29522e-16	proximal	Rpl22l1
236	2.00981e-20	0.33665	0.962	0.916	4.00052e-16	proximal	Rpl3
237	2.16528e-20	0.42398	0.335	0.158	4.30999e-16	proximal	Plp2
238	4.43806e-20	0.593674	0.593	0.401	8.83396e-16	proximal	Arpc1b
239	5.94737e-20	0.466088	0.312	0.146	1.18382e-15	proximal	Igsf3
240	1.42591e-19	0.523609	0.447	0.252	2.83827e-15	proximal	Lpar1
241	1.51633e-19	0.374194	0.264	0.112	3.01826e-15	proximal	Fam114a1
242	2.23664e-19	0.466133	0.359	0.183	4.45203e-15	proximal	Fkbp10
243	2.91122e-19	0.398934	0.173	0.059	5.79478e-15	proximal	Zeb1
244	4.21651e-19	0.496585	0.553	0.355	8.39296e-15	proximal	Txndc5
245	4.30858e-19	0.479242	0.629	0.416	8.57623e-15	proximal	Il11ra1
246	5.51208e-19	0.318916	0.219	0.086	1.09718e-14	proximal	Dbn1
247	5.52467e-19	0.546231	0.544	0.341	1.09969e-14	proximal	Copz2
248	7.58201e-19	0.370906	0.272	0.12	1.5092e-14	proximal	Tmem263
249	8.70677e-19	0.420938	0.787	0.572	1.73308e-14	proximal	Tmed2
250	1.35034e-18	0.546769	0.34	0.166	2.68786e-14	proximal	Ndufa4l2
251	1.43167e-18	0.377921	0.205	0.079	2.84975e-14	proximal	Fmo1
252	1.78e-18	0.39094	0.171	0.06	3.54309e-14	proximal	Nucb2
253	2.60061e-18	0.336874	0.154	0.051	5.17651e-14	proximal	Dnm3os
254	2.62096e-18	0.511405	0.618	0.419	5.21702e-14	proximal	P4hb
255	2.78742e-18	0.468644	0.278	0.129	5.54837e-14	proximal	Zfp36l2
256	3.15258e-18	0.690354	0.871	0.747	6.2752e-14	proximal	Igfbp7
257	8.15052e-18	0.328932	0.146	0.047	1.62236e-13	proximal	Bbip1
258	1.30996e-17	0.323768	0.977	0.943	2.60748e-13	proximal	Rps7
259	1.70286e-17	0.455224	0.551	0.349	3.38954e-13	proximal	Lmna
260	1.94172e-17	0.470738	0.591	0.4	3.86499e-13	proximal	Tmem167
261	1.9714e-17	0.586635	0.559	0.358	3.92407e-13	proximal	Fbln5
262	2.63724e-17	0.457527	0.285	0.136	5.24942e-13	proximal	Cpxm1
263	2.74028e-17	0.453835	0.289	0.141	5.45452e-13	proximal	Snx5
264	2.79076e-17	0.322188	0.154	0.052	5.55501e-13	proximal	Wnt5b
265	2.91611e-17	0.435909	0.076	0.015	5.80451e-13	proximal	Cxcl1
266	4.37459e-17	0.422576	0.276	0.131	8.70762e-13	proximal	Boc
267	4.5973e-17	0.33086	0.956	0.867	9.15092e-13	proximal	Rpl12
268	8.36987e-17	0.7245	0.677	0.519	1.66602e-12	proximal	Mmp2
269	8.50942e-17	0.438823	0.278	0.136	1.6938e-12	proximal	Ikbip
270	9.40165e-17	0.489303	0.553	0.36	1.8714e-12	proximal	Gpx7
271	1.50125e-16	0.401947	0.956	0.885	2.98824e-12	proximal	Serf2
272	2.3092e-16	0.373669	0.903	0.792	4.59647e-12	proximal	Laptm4a
273	2.56266e-16	0.470818	0.407	0.234	5.10098e-12	proximal	Kdelr3
274	2.59681e-16	0.407412	0.753	0.556	5.16896e-12	proximal	Pabpc1
275	2.73933e-16	0.520425	0.27	0.129	5.45263e-12	proximal	Lama2
276	3.0081e-16	0.41162	0.776	0.615	5.98761e-12	proximal	Krtcap2
277	3.49792e-16	0.319632	0.131	0.042	6.96261e-12	proximal	Tacc2
278	3.67038e-16	0.460224	0.601	0.408	7.30589e-12	proximal	Maged2
279	6.35941e-16	0.758915	0.333	0.182	1.26584e-11	proximal	Socs3
280	7.05297e-16	0.439001	0.584	0.4	1.40389e-11	proximal	Cnn3
281	9.33028e-16	0.337629	0.255	0.116	1.85719e-11	proximal	Tspan5
282	1.01131e-15	0.412352	0.376	0.209	2.01301e-11	proximal	Spats2l
283	1.36379e-15	0.519148	0.639	0.479	2.71463e-11	proximal	Pdia6
284	1.5972e-15	0.344983	0.243	0.111	3.17923e-11	proximal	P3h1
285	1.7787e-15	0.570024	0.65	0.462	3.54051e-11	proximal	H1f0
286	1.99776e-15	0.361416	0.12	0.038	3.97653e-11	proximal	Podn
287	2.02283e-15	0.358209	0.122	0.039	4.02643e-11	proximal	Gem
288	2.70603e-15	0.440069	0.496	0.309	5.38636e-11	proximal	Fgfr1
289	2.95868e-15	0.494603	0.684	0.507	5.88925e-11	proximal	Anxa2
290	3.32894e-15	1.20946	0.414	0.269	6.62626e-11	proximal	Igfbp6
291	3.33119e-15	0.432566	0.255	0.123	6.63073e-11	proximal	Klf3
292	4.57534e-15	0.352105	0.19	0.079	9.10721e-11	proximal	Tm7sf3
293	5.97037e-15	0.444132	0.741	0.592	1.1884e-10	proximal	Ssr2
294	7.18403e-15	0.466937	0.243	0.116	1.42998e-10	proximal	Ly6e
295	7.64941e-15	0.438735	0.268	0.132	1.52261e-10	proximal	Gas7
296	1.10539e-14	0.437141	0.213	0.097	2.20028e-10	proximal	Capn6
297	1.32031e-14	0.384763	0.34	0.185	2.62807e-10	proximal	Crtap
298	1.46908e-14	0.422962	0.329	0.178	2.92421e-10	proximal	Vcan
299	1.8694e-14	0.371161	0.513	0.334	3.72104e-10	proximal	Aprt
300	2.08963e-14	0.42026	0.542	0.361	4.1594e-10	proximal	Sar1a
301	2.18406e-14	0.403823	0.232	0.11	4.34736e-10	proximal	Tubb6
302	2.40146e-14	0.402737	0.778	0.632	4.7801e-10	proximal	Arf5
303	2.48795e-14	0.643775	0.203	0.093	4.95227e-10	proximal	Nnat
304	2.60073e-14	0.411772	0.473	0.299	5.17674e-10	proximal	Ttc3
305	2.88818e-14	0.422841	0.559	0.388	5.74892e-10	proximal	Grb10
306	3.44574e-14	0.397062	0.441	0.273	6.85874e-10	proximal	Itgb5
307	3.70314e-14	0.371922	0.816	0.668	7.37111e-10	proximal	Eef1b2
308	6.53119e-14	0.403254	0.251	0.127	1.30003e-09	proximal	Foxf1
309	7.42502e-14	0.470024	0.658	0.502	1.47795e-09	proximal	Sfr1
310	7.7612e-14	0.469005	0.555	0.38	1.54487e-09	proximal	Nid1
311	1.75768e-13	0.559432	0.369	0.217	3.49867e-09	proximal	Pmepa1
312	1.91056e-13	0.336078	0.241	0.117	3.80297e-09	proximal	Srm
313	2.06872e-13	0.387637	0.536	0.369	4.11779e-09	proximal	Sh3bgrl3
314	2.21847e-13	0.356011	0.274	0.142	4.41587e-09	proximal	Sntb2
315	2.27994e-13	0.363551	0.198	0.091	4.53822e-09	proximal	Jam3
316	2.48627e-13	0.358425	0.266	0.137	4.94892e-09	proximal	Basp1
317	2.58362e-13	0.398071	0.475	0.309	5.1427e-09	proximal	Pkm
318	2.67702e-13	0.414686	0.745	0.566	5.32862e-09	proximal	Tubb5
319	2.72244e-13	0.322504	0.295	0.156	5.41901e-09	proximal	Mgat2
320	3.5406e-13	0.805005	0.932	0.865	7.04756e-09	proximal	Eln
321	4.15959e-13	0.343577	0.918	0.841	8.27966e-09	proximal	Hsp90ab1
322	4.31915e-13	0.34938	0.823	0.708	8.59727e-09	proximal	Ppic
323	6.42597e-13	0.392775	0.574	0.401	1.27909e-08	proximal	Clic1
324	6.91095e-13	0.333017	0.27	0.139	1.37562e-08	proximal	Ddr2
325	7.00416e-13	0.360497	0.27	0.145	1.39418e-08	proximal	Rbfox2
326	7.35477e-13	0.428892	0.542	0.368	1.46397e-08	proximal	Rnase4
327	8.08367e-13	0.410464	0.276	0.147	1.60905e-08	proximal	Hspg2
328	9.78263e-13	0.370311	0.532	0.359	1.94723e-08	proximal	Erp29
329	1.07437e-12	0.387063	0.54	0.368	2.13854e-08	proximal	Ddost
330	1.17666e-12	0.361555	0.38	0.228	2.34214e-08	proximal	Epb41l2
331	1.28963e-12	0.358745	0.331	0.188	2.567e-08	proximal	Hic1
332	1.52834e-12	0.393381	0.559	0.395	3.04215e-08	proximal	Fcgrt
333	1.53919e-12	0.371958	0.593	0.402	3.06377e-08	proximal	App
334	1.8684e-12	0.330656	0.304	0.168	3.71906e-08	proximal	Ing1
335	2.15787e-12	0.320991	0.578	0.391	4.29523e-08	proximal	Cdk4
336	2.70802e-12	0.348042	0.386	0.23	5.39031e-08	proximal	Antxr1
337	3.37649e-12	0.367517	0.475	0.315	6.72091e-08	proximal	Eid1
338	4.24252e-12	0.330176	0.426	0.275	8.44474e-08	proximal	Pofut2
339	5.66027e-12	0.686495	0.287	0.165	1.12668e-07	proximal	C1s1
340	6.0346e-12	0.357296	0.272	0.147	1.20119e-07	proximal	Sult5a1
341	7.08568e-12	0.909181	0.614	0.508	1.4104e-07	proximal	Cdkn1c
342	7.30876e-12	0.42632	0.47	0.322	1.45481e-07	proximal	Ccnd3
343	7.3242e-12	0.336782	0.466	0.299	1.45788e-07	proximal	Ssbp2
344	8.06402e-12	0.431437	0.068	0.018	1.60514e-07	proximal	Ly6c1
345	8.7726e-12	0.344455	0.669	0.497	1.74619e-07	proximal	Ostc
346	1.62656e-11	0.347762	0.236	0.123	3.23766e-07	proximal	Cyth3
347	1.73599e-11	0.375141	0.713	0.562	3.45549e-07	proximal	Mdk
348	1.98258e-11	0.344632	0.262	0.142	3.94633e-07	proximal	Ablim1
349	2.73632e-11	0.438785	0.445	0.3	5.44665e-07	proximal	Kcnq1ot1
350	2.80678e-11	0.448031	0.876	0.748	5.58689e-07	proximal	Sparcl1
351	3.22208e-11	0.387486	0.407	0.259	6.41355e-07	proximal	Nkain4
352	3.22532e-11	0.396252	0.378	0.241	6.42e-07	proximal	Creb3l1
353	3.68823e-11	0.354124	0.38	0.235	7.34143e-07	proximal	C1qtnf6
354	4.7462e-11	0.37379	0.451	0.299	9.44732e-07	proximal	Hmcn1
355	4.77314e-11	0.32546	0.255	0.14	9.50093e-07	proximal	Pdlim7
356	1.0893e-10	0.32729	0.787	0.663	2.16826e-06	proximal	Tceal9
357	1.47892e-10	0.394583	0.42	0.279	2.9438e-06	proximal	Ctsz
358	1.64631e-10	0.326282	0.264	0.148	3.27697e-06	proximal	Tubb2a
359	2.504e-10	0.4488	0.116	0.046	4.98422e-06	proximal	C4b
360	2.61913e-10	0.49014	0.268	0.156	5.21337e-06	proximal	Pltp
361	3.14711e-10	0.341014	0.551	0.394	6.26432e-06	proximal	Ssr3
362	3.1806e-10	0.489211	0.496	0.363	6.33098e-06	proximal	Nrp1
363	3.68283e-10	0.416925	0.198	0.102	7.33068e-06	proximal	Tnxb
364	3.93664e-10	0.347259	0.447	0.301	7.83589e-06	proximal	Bicc1
365	5.2316e-10	0.352493	0.475	0.332	1.04135e-05	proximal	Tpi1
366	5.70495e-10	0.32205	0.555	0.4	1.13557e-05	proximal	Anp32b
367	6.05119e-10	0.327799	0.546	0.375	1.20449e-05	proximal	Egr1
368	8.13276e-10	0.361196	0.494	0.351	1.61883e-05	proximal	Rhoc
369	1.02067e-09	0.373835	0.15	0.07	2.03165e-05	proximal	Rnf122
370	1.04439e-09	0.392239	0.411	0.278	2.07886e-05	proximal	Grn
371	1.26537e-09	0.561242	0.357	0.24	2.51873e-05	proximal	Id2
372	1.67447e-09	0.429476	0.418	0.29	3.33304e-05	proximal	Nfix
373	1.79607e-09	0.350725	0.656	0.511	3.57508e-05	proximal	Tmed10
374	1.89706e-09	0.342325	0.572	0.421	3.77609e-05	proximal	Slc38a2
375	1.98031e-09	0.334375	0.648	0.516	3.9418e-05	proximal	Gapdh
376	2.60294e-09	0.357921	0.414	0.278	5.18114e-05	proximal	Sdcbp
377	4.32925e-09	0.341376	0.551	0.396	8.61737e-05	proximal	Nfia
378	4.42771e-09	0.338664	0.241	0.138	8.81335e-05	proximal	Lamb2
379	7.08873e-09	0.361468	0.719	0.598	0.000141101	proximal	Calr
380	7.79208e-09	0.333421	0.646	0.513	0.000155101	proximal	Morf4l2
381	8.57222e-09	0.330834	0.439	0.313	0.00017063	proximal	Serp1
382	9.21663e-09	0.548766	0.688	0.587	0.000183457	proximal	Lox
383	1.24996e-08	0.400952	0.198	0.111	0.000248805	proximal	St8sia2
384	2.26382e-08	0.403113	0.998	0.992	0.000450614	proximal	Mgp
385	2.80873e-08	0.320782	0.15	0.076	0.000559077	proximal	Bace2
386	2.88258e-08	0.687333	0.568	0.473	0.000573777	proximal	Akap12
387	3.27074e-08	0.496749	0.359	0.251	0.000651041	proximal	Ptch1
388	4.71266e-08	0.423314	0.7	0.596	0.000938056	proximal	Hsp90b1
389	8.42354e-08	0.32383	0.424	0.306	0.00167671	proximal	Serf1
390	1.58227e-07	0.411418	0.671	0.555	0.00314951	proximal	Fbn1
391	3.23946e-07	0.325427	0.129	0.065	0.00644814	proximal	Fmod
392	6.00733e-07	0.322126	0.829	0.757	0.0119576	proximal	Hspa8
393	6.72806e-07	0.391125	0.312	0.217	0.0133922	proximal	Bambi
394	7.51009e-07	0.373667	0.57	0.463	0.0149488	proximal	Ahnak
395	1.84269e-06	0.320119	0.213	0.129	0.0366787	proximal	Gadd45g
396	2.22315e-06	0.343561	0.485	0.371	0.0442519	proximal	Cd302
397	5.51971e-06	0.317987	0.139	0.078	0.10987	proximal	Mt1
398	5.47155e-05	0.351774	0.072	0.034	1	proximal	Bhlhe40
399	0.000115844	0.350674	0.224	0.157	1	proximal	C1ra
400	0.000242698	0.319642	0.502	0.428	1	proximal	Fibin
401	9.24468e-139	1.9346	0.917	0.54	1.84015e-134	distal	Macf1
402	8.18595e-132	1.83663	0.927	0.498	1.62941e-127	distal	Gyg
403	3.09681e-128	2.09899	0.912	0.532	6.16421e-124	distal	G0s2
404	9.0574e-128	2.07012	0.79	0.222	1.80288e-123	distal	Nebl
405	5.12016e-125	2.66523	0.812	0.297	1.01917e-120	distal	Npnt
406	1.91276e-120	1.78614	0.897	0.479	3.80735e-116	distal	Limch1
407	7.74208e-116	1.33874	0.961	0.85	1.54106e-111	distal	Fhl1
408	1.78756e-112	1.68132	0.899	0.544	3.55813e-108	distal	Cebpb
409	9.801e-98	1.33879	0.923	0.726	1.95089e-93	distal	Csrp1
410	7.48498e-96	1.37649	0.982	0.973	1.48989e-91	distal	Mfap4
411	1.42799e-95	1.74776	0.794	0.384	2.84241e-91	distal	2021-09-04
412	1.11906e-91	1.5023	0.863	0.534	2.2275e-87	distal	Tns1
413	4.40282e-91	1.26721	0.9	0.637	8.76382e-87	distal	Ppp1r14a
414	4.74427e-90	2.22135	0.875	0.624	9.44348e-86	distal	Gpx3
415	5.42263e-86	2.02928	0.698	0.213	1.07937e-81	distal	Hsd11b1
416	4.86674e-80	1.71432	0.617	0.141	9.68724e-76	distal	Slit2
417	3.38015e-77	1.84859	0.54	0.063	6.72819e-73	distal	Slc36a2
418	1.05342e-67	1.50897	0.536	0.091	2.09684e-63	distal	Wnt2
419	5.64609e-66	1.92085	0.647	0.285	1.12385e-61	distal	Cdo1
420	7.46364e-64	2.80208	0.588	0.2	1.48564e-59	distal	Inmt
421	3.36092e-61	1.24423	0.74	0.458	6.68991e-57	distal	Scp2
422	1.67022e-59	1.23538	0.736	0.403	3.32457e-55	distal	Prex2
423	4.15584e-59	1.20015	0.714	0.39	8.2722e-55	distal	Zyx
424	1.56698e-58	1.441	0.547	0.167	3.11907e-54	distal	Specc1l
425	1.04391e-57	1.04948	0.82	0.555	2.0779e-53	distal	Mylk
426	1.39414e-57	0.861337	0.902	0.741	2.77504e-53	distal	Tagln2
427	5.17271e-56	1.97748	0.641	0.253	1.02963e-51	distal	Hspb1
428	8.08003e-56	1.37632	0.737	0.443	1.60833e-51	distal	Fmo2
429	4.5121e-53	1.1584	0.735	0.483	8.98133e-49	distal	Prdx6
430	8.66572e-53	1.05749	0.79	0.536	1.72491e-48	distal	Lbh
431	1.31376e-52	1.37089	0.556	0.186	2.61504e-48	distal	Car2
432	3.98763e-52	1.51068	0.407	0.049	7.93738e-48	distal	Scube2
433	1.32736e-51	1.33932	0.587	0.228	2.6421e-47	distal	Spon1
434	3.48764e-50	0.896016	0.838	0.713	6.94215e-46	distal	Sh3bgrl
435	4.30526e-49	1.0521	0.799	0.582	8.56962e-45	distal	Aldh2
436	2.4154e-48	1.28045	0.529	0.162	4.80786e-44	distal	Cp
437	2.71214e-48	1.49987	0.868	0.73	5.39852e-44	distal	Fn1
438	5.52863e-48	1.63207	0.379	0.036	1.10047e-43	distal	Ces1d
439	6.94301e-48	1.44485	0.349	0.015	1.38201e-43	distal	Slc7a10
440	5.88953e-47	1.18436	0.636	0.333	1.17231e-42	distal	Palld
441	8.81343e-47	1.46102	0.329	0.004	1.75431e-42	distal	Upk1b
442	1.04235e-46	1.95785	0.498	0.175	2.07479e-42	distal	Mettl7a1
443	1.47898e-45	0.930118	0.706	0.384	2.94392e-41	distal	Col13a1
444	2.94543e-45	0.966437	0.782	0.568	5.86288e-41	distal	Gng11
445	7.33778e-45	0.955206	0.752	0.517	1.46059e-40	distal	Cnn2
446	5.37123e-44	0.875798	0.903	0.745	1.06914e-39	distal	Apoe
447	9.81614e-44	1.17144	0.718	0.485	1.9539e-39	distal	Selenbp1
448	5.30891e-43	1.10497	0.819	0.648	1.05674e-38	distal	Tcf21
449	1.41983e-41	0.659299	0.98	0.949	2.82617e-37	distal	Tmsb10
450	2.99537e-41	1.01486	0.589	0.266	5.96228e-37	distal	Cited2
451	5.28708e-41	0.854488	0.72	0.405	1.05239e-36	distal	Serpine2
452	5.64579e-40	1.59663	0.49	0.177	1.12379e-35	distal	Rgs2
453	2.75437e-39	1.12931	0.436	0.124	5.48258e-35	distal	Myo1b
454	2.6021e-37	1.15752	0.546	0.259	5.17949e-33	distal	Itga8
455	6.67701e-37	1.69045	0.376	0.086	1.32906e-32	distal	Aldh1a1
456	1.07636e-35	1.1639	0.282	0.017	2.1425e-31	distal	Mapt
457	2.68081e-35	1.33706	0.317	0.042	5.33616e-31	distal	Trf
458	5.54266e-35	1.03108	0.394	0.11	1.10327e-30	distal	Adarb1
459	2.95735e-33	0.938674	0.742	0.589	5.8866e-29	distal	Nap1l1
460	1.02582e-32	0.97762	0.493	0.222	2.0419e-28	distal	Tacc1
461	1.88155e-31	1.30484	0.323	0.068	3.74523e-27	distal	Cdkn2c
462	2.6987e-31	0.728173	0.986	0.996	5.37175e-27	distal	Fth1
463	3.04421e-31	0.906372	0.563	0.302	6.05949e-27	distal	Tbx2
464	1.21618e-30	0.925004	0.613	0.395	2.4208e-26	distal	Fermt2
465	2.24061e-30	0.947764	0.554	0.297	4.45992e-26	distal	Dock4
466	2.43879e-30	0.9657	0.434	0.165	4.85441e-26	distal	Enpep
467	5.25935e-30	1.45204	0.612	0.416	1.04687e-25	distal	Mat2a
468	6.32767e-30	0.930092	0.325	0.072	1.25952e-25	distal	Mtss1
469	7.08617e-30	1.05098	0.354	0.097	1.4105e-25	distal	Shroom3
470	9.99264e-29	1.43163	0.624	0.454	1.98904e-24	distal	Pcolce2
471	1.00107e-28	1.29259	0.416	0.177	1.99264e-24	distal	Tagln
472	1.35324e-28	0.992578	0.251	0.025	2.69362e-24	distal	Dtna
473	3.48878e-27	0.962344	0.47	0.236	6.94443e-23	distal	S100a1
474	9.18769e-27	1.18337	0.435	0.196	1.82881e-22	distal	Gadd45b
475	1.78985e-26	0.857902	0.572	0.357	3.56271e-22	distal	Emp2
476	5.73412e-26	0.849467	0.508	0.264	1.14138e-21	distal	1810010H24Rik
477	8.11556e-26	0.855734	0.623	0.441	1.6154e-21	distal	Ppp1r2
478	8.22863e-26	1.05083	0.267	0.049	1.63791e-21	distal	Col25a1
479	1.25284e-25	0.453379	0.996	1	2.49379e-21	distal	mt-Co1
480	1.31712e-25	0.889688	0.227	0.023	2.62173e-21	distal	Prkg2
481	1.4335e-25	0.850962	0.55	0.335	2.85338e-21	distal	Lims1
482	6.4028e-25	0.899153	0.435	0.209	1.27448e-20	distal	Smim4
483	7.42614e-25	0.681305	0.704	0.487	1.47817e-20	distal	Vegfd
484	1.27382e-24	0.759687	0.417	0.179	2.53554e-20	distal	Hivep3
485	1.6941e-24	0.821766	0.455	0.224	3.3721e-20	distal	Plin2
486	2.51425e-24	0.793205	0.205	0.013	5.00462e-20	distal	Bmper
487	3.83761e-24	0.758786	0.539	0.325	7.63877e-20	distal	Meox2
488	1.20914e-23	0.58738	0.823	0.646	2.4068e-19	distal	Tmem176a
489	1.43678e-23	1.01344	0.612	0.43	2.85992e-19	distal	Rbpms
490	1.66383e-23	0.853698	0.325	0.105	3.31186e-19	distal	Kank3
491	1.68836e-23	0.965669	0.238	0.038	3.36069e-19	distal	Cpm
492	2.90674e-23	1.09051	0.193	0.011	5.78586e-19	distal	Gm14964
493	3.35234e-23	0.819027	0.529	0.304	6.67284e-19	distal	Maf
494	7.40893e-23	1.13801	0.274	0.068	1.47475e-18	distal	Gm13889
495	8.08691e-23	0.752498	0.566	0.361	1.6097e-18	distal	Nexn
496	1.07206e-22	0.487543	0.901	0.857	2.13394e-18	distal	Cox6c
497	1.68753e-22	0.806122	0.458	0.243	3.35902e-18	distal	Rras2
498	3.39896e-22	0.894393	0.445	0.241	6.76563e-18	distal	Pkig
499	6.55362e-22	0.671711	0.614	0.407	1.3045e-17	distal	Socs2
500	1.51615e-21	0.764188	0.335	0.129	3.01789e-17	distal	Fhod1
501	2.09043e-21	0.793502	0.373	0.158	4.16101e-17	distal	Fgfr3
502	2.23073e-21	0.744713	0.265	0.063	4.44027e-17	distal	Mme
503	2.91561e-21	0.739951	0.201	0.023	5.80351e-17	distal	Adgrg6
504	5.77288e-21	0.822688	0.369	0.158	1.14909e-16	distal	Adamts17
505	1.29409e-20	0.750469	0.186	0.017	2.57589e-16	distal	Adrb3
506	1.72847e-20	0.788234	0.556	0.365	3.44051e-16	distal	Mgst1
507	5.96495e-20	0.810427	0.401	0.205	1.18732e-15	distal	Sh3bp5
508	5.98949e-20	0.76244	0.515	0.331	1.19221e-15	distal	Clic4
509	2.39231e-19	0.659135	0.23	0.051	4.76188e-15	distal	Kitl
510	9.76561e-19	0.720408	0.757	0.646	1.94384e-14	distal	Mxra8
511	1.06535e-18	0.701039	0.278	0.095	2.12058e-14	distal	Foxf2
512	1.12002e-18	0.578405	0.52	0.304	2.22939e-14	distal	Slc38a5
513	1.23919e-18	0.854668	0.206	0.04	2.46661e-14	distal	Scn3a
514	1.77928e-18	0.713018	0.256	0.076	3.54166e-14	distal	Nrp2
515	6.12114e-18	0.632995	0.67	0.517	1.21841e-13	distal	Plxdc2
516	7.21022e-18	0.761936	0.328	0.141	1.43519e-13	distal	Adamtsl2
517	9.56396e-18	0.778473	0.409	0.23	1.90371e-13	distal	Serinc3
518	1.13935e-17	0.795501	0.483	0.302	2.26788e-13	distal	Cox6b2
519	1.34401e-17	0.606435	0.622	0.464	2.67525e-13	distal	Eif4ebp1
520	1.76001e-17	0.810201	0.143	0.004	3.50331e-13	distal	Colq
521	2.00973e-17	0.984953	0.201	0.04	4.00038e-13	distal	Gsta3
522	2.0476e-17	0.711458	0.271	0.097	4.07575e-13	distal	Frem1
523	2.24598e-17	0.728525	0.384	0.211	4.47062e-13	distal	Ankrd13a
524	2.38339e-17	0.602593	0.145	0.006	4.74413e-13	distal	Gja5
525	4.14141e-17	0.636031	0.498	0.329	8.24347e-13	distal	Hadh
526	5.94747e-17	0.632789	0.156	0.015	1.18384e-12	distal	Rapgef5
527	7.36405e-17	0.643238	0.26	0.089	1.46581e-12	distal	Fam210b
528	7.52393e-17	0.414548	0.876	0.867	1.49764e-12	distal	Cox8a
529	8.28435e-17	0.662719	0.549	0.414	1.649e-12	distal	Iscu
530	1.19625e-16	0.910111	0.421	0.259	2.38113e-12	distal	Ifngr1
531	1.32276e-16	0.523557	0.7	0.603	2.63296e-12	distal	Ywhaq
532	1.3439e-16	0.400265	0.872	0.829	2.67504e-12	distal	Rbp1
533	2.06761e-16	0.687975	0.298	0.122	4.11558e-12	distal	Bmp3
534	2.11975e-16	0.705896	0.231	0.07	4.21937e-12	distal	Nav2
535	2.48986e-16	0.484866	0.87	0.827	4.95607e-12	distal	Rsrp1
536	3.03192e-16	0.685716	0.471	0.31	6.03503e-12	distal	Josd2
537	3.42414e-16	0.742689	0.565	0.399	6.81574e-12	distal	Gstm1
538	3.98433e-16	0.645532	0.475	0.302	7.93081e-12	distal	Hoxa5
539	4.07545e-16	0.683467	0.412	0.228	8.11218e-12	distal	Pik3r1
540	6.32618e-16	0.608533	0.162	0.023	1.25923e-11	distal	Fgfr4
541	6.4094e-16	0.699094	0.344	0.175	1.27579e-11	distal	Chst2
542	8.87466e-16	0.519232	0.591	0.424	1.7665e-11	distal	Ube2e3
543	1.10796e-15	0.625549	0.428	0.255	2.20539e-11	distal	Klhdc8b
544	1.24661e-15	0.583501	0.288	0.116	2.48138e-11	distal	Ablim3
545	1.69861e-15	0.734832	0.375	0.217	3.38109e-11	distal	Vcl
546	2.22611e-15	1.20132	0.186	0.044	4.43107e-11	distal	Apoc1
547	3.9064e-15	0.65614	0.211	0.065	7.77568e-11	distal	Rem1
548	4.72537e-15	0.660654	0.51	0.354	9.40584e-11	distal	Ptprd
549	5.27126e-15	0.651074	0.284	0.124	1.04925e-10	distal	Tmem38b
550	7.9753e-15	0.720166	0.297	0.139	1.58748e-10	distal	Raph1
551	8.28603e-15	0.652482	0.201	0.057	1.64933e-10	distal	Jup
552	8.99583e-15	0.620747	0.21	0.063	1.79062e-10	distal	Tcim
553	9.25904e-15	0.597065	0.619	0.473	1.84301e-10	distal	Tns3
554	1.09609e-14	0.460428	0.816	0.759	2.18177e-10	distal	Ptms
555	1.26315e-14	0.963552	0.199	0.055	2.5143e-10	distal	Wisp2
556	1.51868e-14	0.576997	0.167	0.034	3.02293e-10	distal	Synm
557	1.6492e-14	0.499026	0.65	0.544	3.28273e-10	distal	Srp14
558	1.93598e-14	0.628468	0.206	0.061	3.85356e-10	distal	Vegfa
559	3.94265e-14	0.571402	0.177	0.042	7.84783e-10	distal	Epha1
560	5.50869e-14	0.764913	0.47	0.321	1.09651e-09	distal	Crip2
561	9.90144e-14	0.544097	0.234	0.084	1.97088e-09	distal	Il6ra
562	1.10374e-13	0.562782	0.249	0.097	2.197e-09	distal	Rasgrp2
563	1.185e-13	0.903997	0.176	0.046	2.35873e-09	distal	Adm
564	1.41022e-13	0.440949	0.127	0.013	2.80705e-09	distal	Raver2
565	1.43951e-13	0.668741	0.476	0.333	2.86534e-09	distal	Atp1a2
566	1.48353e-13	0.695985	0.373	0.215	2.95297e-09	distal	Cd82
567	1.49938e-13	0.358751	0.99	0.994	2.98451e-09	distal	Tmsb4x
568	1.52425e-13	0.613372	0.277	0.129	3.03403e-09	distal	Rasl12
569	1.53114e-13	0.464426	0.109	0.002	3.04773e-09	distal	Mettl21e
570	1.79509e-13	1.03154	0.388	0.249	3.57312e-09	distal	Prelp
571	2.6763e-13	0.599838	0.606	0.468	5.32717e-09	distal	Nupr1
572	2.76214e-13	0.442151	0.821	0.787	5.49804e-09	distal	Cox6a1
573	3.29791e-13	0.599271	0.173	0.046	6.56449e-09	distal	Spint2
574	5.24265e-13	0.594209	0.261	0.12	1.04355e-08	distal	Rcan1
575	7.22823e-13	0.597648	0.525	0.399	1.43878e-08	distal	Myh10
576	7.79518e-13	1.08323	0.458	0.363	1.55163e-08	distal	Sod3
577	7.82777e-13	0.599767	0.358	0.207	1.55812e-08	distal	Robo2
578	8.50482e-13	0.586015	0.706	0.648	1.69289e-08	distal	Fxyd1
579	9.81667e-13	0.574808	0.277	0.127	1.95401e-08	distal	Alcam
580	1.82588e-12	0.440031	0.805	0.722	3.63441e-08	distal	Tmem176b
581	1.96478e-12	0.418791	0.115	0.011	3.9109e-08	distal	Cass4
582	2.17249e-12	0.506272	0.377	0.213	4.32435e-08	distal	Gfra2
583	2.25002e-12	0.452016	0.135	0.023	4.47866e-08	distal	Chd7
584	2.53197e-12	0.636886	0.339	0.198	5.03989e-08	distal	Nedd9
585	3.04015e-12	0.68209	0.536	0.418	6.05143e-08	distal	Nrep
586	3.28935e-12	0.645545	0.374	0.226	6.54746e-08	distal	Ifrd1
587	3.57295e-12	0.555065	0.474	0.338	7.11195e-08	distal	Ndrg2
588	3.76419e-12	0.68853	0.374	0.236	7.49263e-08	distal	Txnip
589	4.16637e-12	0.550573	0.541	0.407	8.29316e-08	distal	Flna
590	4.32121e-12	0.503399	0.159	0.04	8.60138e-08	distal	Nol3
591	5.75612e-12	0.461117	0.108	0.008	1.14575e-07	distal	Ppp4r4
592	6.83373e-12	0.55139	0.512	0.363	1.36025e-07	distal	Gstm2
593	7.36178e-12	0.521384	0.322	0.173	1.46536e-07	distal	Fgf7
594	1.04187e-11	0.532705	0.417	0.27	2.07385e-07	distal	Dlc1
595	1.19148e-11	0.561739	0.265	0.131	2.37165e-07	distal	Mical3
596	1.20325e-11	0.64848	0.262	0.133	2.39507e-07	distal	Ncald
597	1.32527e-11	0.69971	0.455	0.333	2.63794e-07	distal	Dpysl2
598	1.41448e-11	0.4486	0.108	0.011	2.81553e-07	distal	Vipr2
599	1.85998e-11	0.554818	0.23	0.099	3.70229e-07	distal	Nrcam
600	2.33044e-11	0.555485	0.268	0.137	4.63873e-07	distal	Sgms1
601	2.7809e-11	0.497121	0.22	0.091	5.53537e-07	distal	Nr1h3
602	2.99428e-11	0.485685	0.346	0.207	5.96012e-07	distal	Cdc42ep4
603	3.75323e-11	0.529828	0.456	0.325	7.47081e-07	distal	Mprip
604	3.82206e-11	0.413765	0.108	0.013	7.60781e-07	distal	Tchh
605	4.0739e-11	0.659366	0.287	0.158	8.1091e-07	distal	Angpt1
606	5.38087e-11	0.653683	0.151	0.042	1.07106e-06	distal	Lrat
607	5.84266e-11	0.528237	0.348	0.207	1.16298e-06	distal	Snai2
608	5.97628e-11	0.600677	0.397	0.266	1.18958e-06	distal	Limd1
609	6.27195e-11	0.619033	0.227	0.101	1.24843e-06	distal	Nfkbiz
610	7.91383e-11	0.550307	0.393	0.255	1.57525e-06	distal	Cox17
611	9.91513e-11	0.660085	0.257	0.129	1.97361e-06	distal	Tmem100
612	1.02398e-10	0.554759	0.329	0.198	2.03823e-06	distal	Svep1
613	1.07089e-10	0.47863	0.253	0.122	2.13161e-06	distal	Cd40
614	1.24185e-10	0.49328	0.226	0.103	2.47191e-06	distal	Abhd17c
615	1.79894e-10	0.513713	0.135	0.034	3.5808e-06	distal	Ezr
616	1.92452e-10	0.588869	0.209	0.095	3.83075e-06	distal	Phactr1
617	2.02644e-10	0.578066	0.248	0.124	4.03363e-06	distal	1190002N15Rik
618	2.26605e-10	0.565983	0.214	0.097	4.51058e-06	distal	Dusp6
619	2.32278e-10	0.606446	0.288	0.158	4.62349e-06	distal	Plk2
620	2.35323e-10	0.557474	0.589	0.502	4.6841e-06	distal	Cryab
621	2.54678e-10	0.677288	0.416	0.276	5.06936e-06	distal	Neat1
622	2.59939e-10	0.571971	0.339	0.215	5.17409e-06	distal	Enah
623	2.72877e-10	0.568322	0.283	0.154	5.43161e-06	distal	Cd151
624	2.78986e-10	0.556773	0.698	0.622	5.55322e-06	distal	Sftpc
625	3.03949e-10	0.389584	0.667	0.57	6.0501e-06	distal	Srsf5
626	3.61605e-10	0.510797	0.245	0.12	7.19774e-06	distal	Nox4
627	3.79805e-10	0.48183	0.252	0.124	7.56003e-06	distal	Etv1
628	3.89787e-10	0.482018	0.201	0.082	7.75872e-06	distal	Xdh
629	4.06364e-10	0.477225	0.331	0.192	8.08867e-06	distal	Arid5b
630	4.234e-10	0.59071	0.36	0.241	8.42778e-06	distal	Tmem205
631	4.32748e-10	0.401237	0.106	0.017	8.61386e-06	distal	Abcd2
632	4.3833e-10	0.39724	0.273	0.137	8.72496e-06	distal	Bmp5
633	4.47398e-10	0.455545	0.268	0.139	8.90546e-06	distal	S1pr3
634	4.52875e-10	0.457104	0.095	0.011	9.01448e-06	distal	Cox8b
635	5.2376e-10	0.485588	0.565	0.47	1.04254e-05	distal	Pnrc1
636	5.5047e-10	0.441136	0.135	0.036	1.09571e-05	distal	Frmd4b
637	6.45708e-10	0.434145	0.333	0.203	1.28528e-05	distal	Ddt
638	7.17434e-10	0.489064	0.499	0.397	1.42805e-05	distal	Drap1
639	8.41722e-10	0.454317	0.305	0.171	1.67545e-05	distal	Scn7a
640	9.9368e-10	0.447036	0.1	0.015	1.97792e-05	distal	Fabp3
641	1.1008e-09	0.399954	0.107	0.019	2.19115e-05	distal	Serpina3c
642	1.13803e-09	0.478858	0.171	0.065	2.26524e-05	distal	Ptges
643	1.16191e-09	0.761716	0.292	0.175	2.31279e-05	distal	Fam13a
644	1.23298e-09	0.549914	0.373	0.251	2.45424e-05	distal	Mef2a
645	1.25678e-09	0.507475	0.399	0.276	2.50163e-05	distal	Acadsb
646	1.76283e-09	0.498407	0.25	0.131	3.50892e-05	distal	Cmklr1
647	1.95906e-09	0.347692	0.091	0.011	3.8995e-05	distal	Fat3
648	2.13966e-09	0.527196	0.097	0.015	4.25899e-05	distal	Adrb2
649	2.26446e-09	0.411856	0.129	0.036	4.50742e-05	distal	Znrf3
650	3.00628e-09	0.436644	0.106	0.021	5.98399e-05	distal	Hopx
651	4.49801e-09	0.470567	0.214	0.105	8.9533e-05	distal	Mast4
652	4.98189e-09	0.39016	0.101	0.019	9.91645e-05	distal	Adra1a
653	5.04083e-09	0.397871	0.114	0.027	0.000100338	distal	Phex
654	5.59407e-09	0.434862	0.173	0.07	0.00011135	distal	Gtf3c1
655	5.73815e-09	0.420133	0.628	0.557	0.000114218	distal	Nop10
656	5.97808e-09	0.569109	0.498	0.418	0.000118994	distal	Tmem119
657	6.14649e-09	0.42337	0.193	0.086	0.000122346	distal	Cdc42ep1
658	6.24245e-09	0.344922	0.093	0.015	0.000124256	distal	Gm45184
659	6.79885e-09	0.519669	0.221	0.114	0.000135331	distal	Elmo1
660	6.98925e-09	0.523848	0.432	0.314	0.000139121	distal	Adamts1
661	6.99073e-09	0.437229	0.649	0.591	0.000139151	distal	Uqcr11
662	7.37135e-09	0.426755	0.212	0.101	0.000146727	distal	Shisa2
663	8.32535e-09	0.60451	0.367	0.259	0.000165716	distal	F2r
664	9.15615e-09	0.969729	0.559	0.487	0.000182253	distal	Dusp1
665	9.56593e-09	0.472188	0.395	0.278	0.00019041	distal	Tmbim1
666	1.09353e-08	0.388576	0.698	0.643	0.000217667	distal	Uqcr10
667	1.20701e-08	0.460364	0.274	0.16	0.000240255	distal	Ppp1r3c
668	1.30664e-08	0.384839	0.289	0.167	0.000260088	distal	Iigp1
669	1.39568e-08	0.341713	0.087	0.013	0.00027781	distal	Cdc42bpg
670	1.58955e-08	0.393242	0.116	0.032	0.0003164	distal	Slc12a2
671	1.62045e-08	0.359343	0.764	0.734	0.00032255	distal	Gpx4
672	1.63831e-08	0.434505	0.195	0.093	0.000326105	distal	Rad50
673	1.9894e-08	0.423912	0.626	0.576	0.00039599	distal	Ubl5
674	2.1253e-08	0.735064	0.397	0.295	0.000423041	distal	Rhob
675	2.16573e-08	0.402623	0.15	0.057	0.000431089	distal	Cers6
676	2.17059e-08	0.40617	0.135	0.046	0.000432055	distal	Kcns3
677	2.77445e-08	0.357105	0.114	0.032	0.000552255	distal	Ccdc141
678	3.06317e-08	0.516594	0.484	0.395	0.000609724	distal	Peak1
679	3.26183e-08	0.442819	0.251	0.141	0.000649268	distal	Cacna1d
680	3.27996e-08	0.413227	0.165	0.072	0.000652877	distal	Myo10
681	3.54126e-08	0.453203	0.065	0.002	0.000704888	distal	Nppc
682	3.7675e-08	0.344614	0.71	0.665	0.000749922	distal	Cox7a2
683	3.92138e-08	0.637631	0.443	0.344	0.00078055	distal	Cxcl14
684	4.84716e-08	0.40892	0.632	0.568	0.000964828	distal	Mbnl2
685	4.89207e-08	0.48822	0.413	0.306	0.000973766	distal	Ptk7
686	5.06347e-08	0.482179	0.279	0.173	0.00100788	distal	4930523C07Rik
687	5.08414e-08	0.556366	0.333	0.234	0.001012	distal	Mrc2
688	5.09545e-08	0.367958	0.16	0.065	0.00101425	distal	Gstk1
689	5.58686e-08	0.469104	0.318	0.211	0.00111207	distal	Neo1
690	5.80353e-08	0.430298	0.167	0.074	0.00115519	distal	Lclat1
691	6.24508e-08	0.555213	0.11	0.032	0.00124308	distal	Crabp1
692	8.09944e-08	0.438859	0.249	0.146	0.00161219	distal	Tst
693	8.65928e-08	0.372947	0.108	0.032	0.00172363	distal	Mtss1l
694	8.9335e-08	0.38809	0.127	0.044	0.00177821	distal	Npr3
695	1.21154e-07	0.389671	0.095	0.023	0.00241157	distal	Chst3
696	1.29836e-07	0.367365	0.172	0.078	0.00258439	distal	Xpr1
697	1.36517e-07	0.451966	0.322	0.211	0.00271737	distal	Slc6a6
698	1.71684e-07	0.418959	0.575	0.483	0.00341737	distal	Cyba
699	1.77353e-07	0.391107	0.208	0.112	0.00353021	distal	Skap2
700	1.90482e-07	0.406336	0.132	0.051	0.00379154	distal	Slc10a6
701	1.96718e-07	0.508687	0.269	0.167	0.00391566	distal	Lyz2
702	2.41149e-07	0.40947	0.202	0.108	0.00480007	distal	Agap1
703	2.42196e-07	0.473846	0.333	0.238	0.00482091	distal	Mrps18a
704	2.74798e-07	0.339523	0.688	0.66	0.00546985	distal	Prdx5
705	3.33704e-07	0.361411	0.168	0.08	0.00664238	distal	Mmd
706	3.53527e-07	0.437928	0.416	0.325	0.00703695	distal	Mesd
707	3.79414e-07	0.432077	0.226	0.131	0.00755223	distal	Sort1
708	3.88137e-07	0.390575	0.208	0.112	0.00772586	distal	Sms
709	4.00554e-07	0.475614	0.175	0.089	0.00797302	distal	Sc5d
710	4.04222e-07	0.441911	0.172	0.084	0.00804604	distal	Nuak1
711	4.14147e-07	0.413882	0.151	0.068	0.00824359	distal	Alas1
712	4.43728e-07	0.375974	0.183	0.091	0.00883241	distal	Kdm7a
713	4.97746e-07	0.362228	0.106	0.034	0.00990763	distal	Gria1
714	5.00179e-07	0.431302	0.247	0.152	0.00995606	distal	2310009B15Rik
715	5.54945e-07	0.434976	0.185	0.095	0.0110462	distal	Lrp4
716	5.62131e-07	0.396184	0.167	0.082	0.0111892	distal	Trove2
717	6.00882e-07	0.39069	0.148	0.065	0.0119606	distal	Slc1a4
718	7.5325e-07	0.420315	0.29	0.192	0.0149934	distal	Chpt1
719	8.5152e-07	0.419912	0.521	0.46	0.0169495	distal	Tmco1
720	8.57336e-07	0.451546	0.318	0.222	0.0170653	distal	Gstt1
721	8.77269e-07	0.392128	0.523	0.441	0.017462	distal	Lmo4
722	9.0195e-07	0.351585	0.168	0.082	0.0179533	distal	Cd59a
723	9.05602e-07	0.582811	0.462	0.382	0.018026	distal	Klf9
724	9.56737e-07	0.372371	0.132	0.055	0.0190438	distal	Fbxo30
725	1.00543e-06	0.439894	0.394	0.293	0.0200132	distal	Glul
726	1.09433e-06	0.35323	0.127	0.053	0.0217826	distal	Rreb1
727	1.112e-06	0.359279	0.78	0.755	0.0221343	distal	Son
728	1.11206e-06	0.443489	0.229	0.141	0.0221356	distal	Lxn
729	1.26636e-06	0.339824	0.145	0.065	0.0252068	distal	Cblb
730	1.27605e-06	0.378328	0.268	0.177	0.0253999	distal	Isoc1
731	1.3006e-06	0.358375	0.112	0.042	0.0258885	distal	Eepd1
732	1.38033e-06	0.420602	0.361	0.274	0.0274756	distal	Fdx1
733	1.48212e-06	0.377295	0.181	0.097	0.0295016	distal	Mapk14
734	1.4993e-06	0.360196	0.174	0.091	0.0298435	distal	B4galt4
735	1.53884e-06	0.36067	0.172	0.086	0.0306306	distal	Serpina3n
736	1.59473e-06	0.466081	0.19	0.101	0.0317431	distal	Efemp1
737	1.7716e-06	0.466084	0.315	0.222	0.0352638	distal	H6pd
738	2.14982e-06	0.384217	0.174	0.091	0.0427923	distal	Klf15
739	2.3441e-06	0.450668	0.429	0.344	0.0466593	distal	Ifi27
740	2.34947e-06	0.423696	0.206	0.12	0.0467663	distal	Col18a1
741	2.49354e-06	0.346864	0.154	0.078	0.0496338	distal	St7
742	2.53784e-06	0.476703	0.264	0.181	0.0505158	distal	Lpgat1
743	2.58118e-06	0.391992	0.452	0.371	0.0513783	distal	Tgfb1i1
744	2.70456e-06	0.382951	0.383	0.285	0.0538343	distal	Slc1a3
745	3.60233e-06	0.373163	0.221	0.133	0.0717044	distal	Myo6
746	3.62965e-06	0.582529	0.509	0.437	0.0722482	distal	Tsc22d3
747	3.88928e-06	0.362386	0.359	0.272	0.0774162	distal	Mapk3
748	3.91479e-06	0.433994	0.58	0.54	0.0779239	distal	1810058I24Rik
749	4.09377e-06	0.395453	0.584	0.549	0.0814866	distal	Slc25a5
750	4.37535e-06	0.378112	0.196	0.114	0.0870913	distal	Slc27a3
751	4.41689e-06	0.513731	0.231	0.152	0.0879181	distal	Tmcc3
752	4.80741e-06	0.422722	0.397	0.321	0.0956916	distal	Arl6ip1
753	4.88291e-06	0.397949	0.357	0.27	0.0971943	distal	Fblim1
754	6.40355e-06	0.385931	0.225	0.141	0.127463	distal	Hspb2
755	7.68886e-06	0.351648	0.167	0.091	0.153047	distal	Arhgef17
756	7.95669e-06	0.388804	0.486	0.411	0.158378	distal	Aplp2
757	8.22249e-06	0.402599	0.478	0.399	0.163669	distal	Vcam1
758	9.55746e-06	0.352305	0.484	0.405	0.190241	distal	Nt5dc2
759	1.13339e-05	0.534521	0.335	0.255	0.225601	distal	Angptl4
760	1.17496e-05	0.367727	0.169	0.095	0.233875	distal	Stard13
761	1.26037e-05	0.529374	0.111	0.049	0.250876	distal	Nr4a2
762	1.38507e-05	0.349212	0.068	0.017	0.275698	distal	Hp
763	1.747e-05	0.336351	0.171	0.095	0.34774	distal	Itga1
764	1.81391e-05	0.354809	0.234	0.154	0.361058	distal	Adamts9
765	1.82138e-05	0.376296	0.411	0.331	0.362545	distal	Tln1
766	2.01108e-05	0.351147	0.179	0.105	0.400305	distal	Pde5a
767	2.14036e-05	0.347681	0.152	0.082	0.426038	distal	Rasgef1b
768	2.25967e-05	0.425663	0.407	0.335	0.449787	distal	Abracl
769	2.54798e-05	0.334341	0.221	0.143	0.507176	distal	Bnip3
770	2.8969e-05	0.376744	0.238	0.158	0.576628	distal	Anxa1
771	2.90907e-05	0.334555	0.212	0.133	0.579051	distal	Map3k20
772	2.96659e-05	0.351867	0.26	0.179	0.5905	distal	Dapk1
773	3.5602e-05	0.350008	0.354	0.274	0.708657	distal	Agpat4
774	4.32708e-05	0.380922	0.244	0.169	0.861306	distal	Stard9
775	4.69074e-05	0.346932	0.432	0.35	0.933691	distal	Vldlr
776	9.4998e-05	0.342365	0.075	0.027	1	distal	Ccdc42
777	0.000104998	0.38495	0.332	0.262	1	distal	Slc3a2
778	0.000118121	0.336325	0.466	0.401	1	distal	Anapc13
779	0.000124512	0.354551	0.239	0.171	1	distal	Stx6
780	0.000129963	0.427545	0.21	0.141	1	distal	Coq10b
781	0.000148907	0.33901	0.24	0.167	1	distal	Prkca
782	0.000155217	0.40477	0.152	0.091	1	distal	Pdzd2
783	0.000166322	0.363748	0.516	0.454	1	distal	Mfge8
784	0.000167864	0.417426	0.424	0.369	1	distal	Tmem109
785	0.000202255	0.421129	0.357	0.289	1	distal	Ptgis
786	0.000207504	0.373344	0.229	0.162	1	distal	Ehd1
787	0.000209907	1.18773	0.188	0.12	1	distal	Hbb-bs
788	0.000251492	0.367853	0.397	0.34	1	distal	Sqstm1
789	0.000358822	0.396016	0.35	0.293	1	distal	Dnajb4
790	0.000437082	0.600558	0.457	0.432	1	distal	Pdgfra
791	0.000448625	0.647108	0.646	0.616	1	distal	Cyr61
792	0.000496136	0.348833	0.265	0.207	1	distal	Tmem160
793	0.000528561	0.392231	0.385	0.333	1	distal	Hmgb2
794	0.000594843	0.335021	0.432	0.376	1	distal	Lamb1
795	0.000653645	0.357896	0.243	0.186	1	distal	Kif1b
796	0.000906248	0.348919	0.373	0.325	1	distal	Polr2i
797	0.00166886	0.609224	0.166	0.116	1	distal	Errfi1
798	0.00278752	0.351271	0.228	0.169	1	distal	Emd
799	0.00419529	0.349297	0.778	0.793	1	distal	Ogn
800	0.00492767	0.353214	0.168	0.124	1	distal	Ier3
