## Supplemental Table 5 for "Three-axis classification of mouse lung mesenchymal cells reveals two populations of myofibroblasts"

### Sheet: Myh11-CreER
Cell quantification for Myh11-CreER, PdgfraGFP:CreER, and PdgfrbCreER drivers
Myh11-CreER driver
Neonatal Labeling - P8 (P2 Tam 250 ug)
ductal myofibroblast (HHIP)	Cell count					Efficiency	Specificity
n1	HHIP+	TDT+	HHIP+TDT+			HHIP+TDT+/HHIP+	HHIP+TDT+/TDT+
P2_P8_Myh11CreERTDT_PDGFRB_TDT_HHIP_n1_001	95	517	93			97.8947	17.9884
P2_P8_Myh11CreERTDT_PDGFRB_TDT_HHIP_n1_002	45	445	45			100	10.1124
P2_P8_Myh11CreERTDT_PDGFRB_TDT_HHIP_n1_003	58	662	56			96.5517	8.45921
n2
P2_P8_Myh11CreERTDT_PDGFRB_TDT_HHIP_n2_001	31	345	29			93.5484	8.4058
P2_P8_Myh11CreERTDT_PDGFRB_TDT_HHIP_n2_002	30	518	30			100	5.79151
P2_P8_Myh11CreERTDT_PDGFRB_TDT_HHIP_n2_003	27	570	27			100	4.73684
n3
P2_P8_Myh11CreERTDT_PDGFRB_TDT_HHIP_n3_001	33	430	33			100	7.67442
P2_P8_Myh11CreERTDT_PDGFRB_TDT_HHIP_n3_002	48	509	46			95.8333	9.03733
P2_P8_Myh11CreERTDT_PDGFRB_TDT_HHIP_n3_002	58	582	58			100	9.96564
total sum	425	4578	417			98.2031	9.13017	average
pericyte (PDGFRB)
n1	PDGFRB+	TDT+	PDGFRB+TDT+			PDGFRB+TDT+/PDGFRB+	PDGFRB+TDT+/TDT+
P2_P8_Myh11CreERTDT_PDGFRB_TDT_MEOX2_n1_001	254	752	254			100	33.7766
P2_P8_Myh11CreERTDT_PDGFRB_TDT_MEOX2_n1_002	178	181	178			100	98.3425
P2_P8_Myh11CreERTDT_PDGFRB_TDT_MEOX2_n1_003	161	544	161			100	29.5956
n2
P2_P8_Myh11CreERTDT_PDGFRB_TDT_MEOX2_n2_001	202	589	200			99.0099	33.9559
P2_P8_Myh11CreERTDT_PDGFRB_TDT_MEOX2_n2_002	222	730	221			99.5495	30.274
P2_P8_Myh11CreERTDT_PDGFRB_TDT_MEOX2_n2_003	109	456	109			100	23.9035
n3
P2_P8_Myh11CreERTDT_PDGFRB_TDT_MEOX2_n3_001	95	516	94			98.9474	18.2171
P2_P8_Myh11CreERTDT_PDGFRB_TDT_MEOX2_n3_002	113	524	113			100	21.5649
P2_P8_Myh11CreERTDT_PDGFRB_TDT_MEOX2_n3_002	196	533	196			100	36.773
total sum	1530	4825	1526			99.723	36.267	average
alveolar myofibroblast (PDGFRA)
n1	PDGFRA+	TDT+	PDGFRA+TDT+			PDGFRA+TDT+/PDGFRA+	PDGFRA+TDT+/TDT+
P2_P8_Myh11CreERTDT_PDGFRA_TDT_MEOX2_n1_001	310	636	305			98.3871	47.956
P2_P8_Myh11CreERTDT_PDGFRA_TDT_MEOX2_n1_002	234	644	232			99.1453	36.0248
P2_P8_Myh11CreERTDT_PDGFRA_TDT_MEOX2_n1_003	245	631	245			100	38.8273
n2
P2_P8_Myh11CreERTDT_PDGFRA_TDT_MEOX2_n2_001	199	621	199			100	32.0451
P2_P8_Myh11CreERTDT_PDGFRA_TDT_MEOX2_n2_002	153	522	152			99.3464	29.1188
P2_P8_Myh11CreERTDT_PDGFRA_TDT_MEOX2_n2_003	166	806	164			98.7952	20.3474
n3
P2_P8_Myh11CreERTDT_PDGFRA_TDT_MEOX2_n3_001	191	557	190			99.4764	34.1113
P2_P8_Myh11CreERTDT_PDGFRA_TDT_MEOX2_n3_002	168	663	168			100	25.3394
P2_P8_Myh11CreERTDT_PDGFRA_TDT_MEOX2_n3_002	133	549	133			100	24.2259
total sum	1799	5629	1788			99.4612	31.9995	average
Lineage Tracing - P21 (P2 Tam 250 ug)
ductal myofibroblast (HHIP)
n1	HHIP	TDT	HHIP+ TDT+			HHIP+TDT+/HHIP+	HHIP+TDT+/TDT+
P2_P21_Myh11CreERTDT_PDGFRB_TDT_HHIP_n1_001	31	258	30			96.7742	11.6279
P2_P21_Myh11CreERTDT_PDGFRB_TDT_HHIP_n1_002	40	245	40			100	16.3265
P2_P21_Myh11CreERTDT_PDGFRB_TDT_HHIP_n1_003	28	267	28			100	10.4869
n2
P2_P21_Myh11CreERTDT_PDGFRB_TDT_HHIP_n2_001	45	236	45			100	19.0678
P2_P21_Myh11CreERTDT_PDGFRB_TDT_HHIP_n2_002	47	285	41			87.234	14.386
P2_P21_Myh11CreERTDT_PDGFRB_TDT_HHIP_n2_003	22	281	22			100	7.82918
n3
P2_P21_Myh11CreERTDT_PDGFRB_TDT_HHIP_n3_001	20	254	20			100	7.87402
P2_P21_Myh11CreERTDT_PDGFRB_TDT_HHIP_n3_002	30	288	30			100	10.4167
P2_P21_Myh11CreERTDT_PDGFRB_TDT_HHIP_n3_003	27	250	27			100	10.8
total sum	290	2364	283			98.4043	12.0906	average
pericyte (PDGFRB)
n1	PDGFRB+	TDT+	PDGFRB+TDT+			PDGFRB+TDT+/PDGFRB+	PDGFRB+TDT+/TDT+
P2_P21_Myh11CreERTDT_PDGFRB_TDT_MEOX2_n1_001	204	305	190			93.1373	62.2951
P2_P21_Myh11CreERTDT_PDGFRB_TDT_MEOX2_n1_002	189	274	189			100	68.9781
P2_P21_Myh11CreERTDT_PDGFRB_TDT_MEOX2_n1_003	150	269	150			100	55.7621
n2
P2_P21_Myh11CreERTDT_PDGFRB_TDT_MEOX2_n2_001	135	247	134			99.2593	54.251
P2_P21_Myh11CreERTDT_PDGFRB_TDT_MEOX2_n2_002	159	271	157			98.7421	57.9336
P2_P21_Myh11CreERTDT_PDGFRB_TDT_MEOX2_n2_003	135	276	134			99.2593	48.5507
n3
P2_P21_Myh11CreERTDT_PDGFRB_TDT_MEOX2_n3_001	183	275	182			99.4536	66.1818
P2_P21_Myh11CreERTDT_PDGFRB_TDT_MEOX2_n3_002	201	316	199			99.005	62.9747
P2_P21_Myh11CreERTDT_PDGFRB_TDT_MEOX2_n3_003	145	206	140			96.5517	67.9612
total sum	1501	2439	1475			98.3787	60.5431	average
alveolar myofibroblast (PDGFRA) and distal interstitial cell (MEOX2)
n1	PDGFRA	TDT	PDGFRA+TDT+	MEOX2	MEOX2+TDT+	MEOX2+TDT+/MEOX2+	MEOX2+TDT+/TDT+
P2_P21_Myh11CreERTDT_PDGFRA_TDT_MEOX2_n1_001	0	260	0	414	0	0	0
P2_P21_Myh11CreERTDT_PDGFRA_TDT_MEOX2_n1_002	0	281	0	484	0	0	0
P2_P21_Myh11CreERTDT_PDGFRA_TDT_MEOX2_n1_003	0	292	0	486	0	0	0
n2
P2_P21_Myh11CreERTDT_PDGFRA_TDT_MEOX2_n2_001	0	340	0	564	0	0	0
P2_P21_Myh11CreERTDT_PDGFRA_TDT_MEOX2_n2_002	0	244	0	408	0	0	0
P2_P21_Myh11CreERTDT_PDGFRA_TDT_MEOX2_n2_003	0	302	0	377	0	0	0
n3
P2_P21_Myh11CreERTDT_PDGFRA_TDT_MEOX2_n3_001	0	311	0	493	0	0	0
P2_P21_Myh11CreERTDT_PDGFRA_TDT_MEOX2_n3_002	0	344	0	475	0	0	0
P2_P21_Myh11CreERTDT_PDGFRA_TDT_MEOX2_n3_003	0	289	0	480	0	0	0
total sum	0	2663	0	4181	0	0	0	average
Efficiency and specificity for PDGFRA not applicable since PDGFRA+ cells were not detected in this experiment.

### Sheet: PdgfraGFPCreER
Cell quantification for Myh11-CreER, PdgfraGFP:CreER, and PdgfrbCreER drivers
PdgfraGFP:CreER driver
Neonatal Labeling - P7 (P5 Tam 300 ug)
alveolar myofibroblast (PDGFRA)	Cell count					Efficiency	Specificity
n1	GFP+	TDT+	PDGFRA+	PDGFRA+TDT+		PDGFRA+TDT+/PDGFRA+	PDGFRA+TDT+/TDT+
P5_P7_GFP_TDT_PDGFRA_n1_001	94	83	65	65		100	78.3133
P5_P7_GFP_TDT_PDGFRA_n1_002	111	110	97	97		100	88.1818
P5_P7_GFP_TDT_PDGFRA_n1_003	81	74	73	73		100	98.6486
n2
P5_P7_GFP_TDT_PDGFRA_n2_001	91	99	67	66		98.5075	66.6667
P5_P7_GFP_TDT_PDGFRA_n2_002	101	97	83	83		100	85.567
P5_P7_GFP_TDT_PDGFRA_n2_003	64	75	64	63		98.4375	84
n3
P5_P7_GFP_TDT_PDGFRA_n3_001	84	80	49	49		100	61.25
P5_P7_GFP_TDT_PDGFRA_n3_002	76	103	93	93		100	90.2913
P5_P7_GFP_TDT_PDGFRA_n3_003	74	84	69	68		98.5507	80.9524
total sum	776	805	660	657		99.4995	81.5412	average
distal interstitial cell
n1	GFP+	TDT+	MEOX2+	MEOX2+TDT+		MEOX2+TDT+/MEOX2+	MEOX2+TDT+/TDT+
P5_P7_GFP_TDT_MEOX2_n1_001	62	71	81	0		0	0
P5_P7_GFP_TDT_MEOX2_n1_002	94	84	153	3		1.96078	3.57143
P5_P7_GFP_TDT_MEOX2_n1_003	69	53	75	2		2.66667	3.77358
n2
P5_P7_GFP_TDT_MEOX2_n2_001	74	52	71	2		2.8169	3.84615
P5_P7_GFP_TDT_MEOX2_n2_002	125	75	107	2		1.86916	2.66667
P5_P7_GFP_TDT_MEOX2_n2_003	71	76	128	1		0.78125	1.31579
n3
P5_P7_GFP_TDT_MEOX2_n3_001	98	83	82	5		6.09756	6.0241
P5_P7_GFP_TDT_MEOX2_n3_002	113	68	99	5		5.05051	7.35294
P5_P7_GFP_TDT_MEOX2_n3_003	115	95	77	7		9.09091	7.36842
total sum	821	657	873	27		3.37042	3.99101	average
Lineage Tracing - P24 (P6 Tam 300 ug)
distal interstitial
n1	GFP+	TDT+	MEOX2+	MEOX2+TDT+		MEOX2+TDT+/MEOX2+	MEOX2+TDT+/TDT
P6_P24_PdgfraCreER_GFP_TDT_MEOX2_n1_001.oib	not detected	94	150	94		62.6667	100
P6_P24_PdgfraCreER_GFP_TDT_MEOX2_n1_002.oib	not detected	99	145	99		68.2759	100
P6_P24_PdgfraCreER_GFP_TDT_MEOX2_n1_003.oib	not detected	107	142	107		75.3521	100
n2
P6_P24_PdgfraCreER_GFP_TDT_MEOX2_n2_001.oib	not detected	76	152	76		50	100
P6_P24_PdgfraCreER_GFP_TDT_MEOX2_n2_002.oib	not detected	84	116	84		72.4138	100
P6_P24_PdgfraCreER_GFP_TDT_MEOX2_n2_003.oib	not detected	165	188	165		87.766	100
n3
P6_P24_PdgfraCreER_GFP_TDT_MEOX2_n3_001.oib	not detected	105	223	105		47.0852	100
P6_P24_PdgfraCreER_GFP_TDT_MEOX2_n3_002.oib	not detected	68	172	68		39.5349	100
P6_P24_PdgfraCreER_GFP_TDT_MEOX2_n3_003.oib	not detected	58	165	58		35.1515	100
total sum		856	1453	856		59.8051	100	average
PDGFRA+ alveolar myofibroblasts were not detected at P24 when using markers GFP/TDT/PDGFRA.
Adult Labeling (8-week; 3 mg tamoxifen for 48 hr)
distal interstitial
n1	GFP+	TDT+	MEOX2+	MEOX2+TDT+		MEOX2+TDT+/MEOX2+	MEOX2+TDT+/TDT
8-weeks_PdgfraCreER_GFP_TDT_MEOX2_n1_001.oib	104	96	113	85		75.2212	88.5417
8-weeks_PdgfraCreER_GFP_TDT_MEOX2_n1_002.oib	101	125	131	125		95.4198	100
8-weeks_PdgfraCreER_GFP_TDT_MEOX2_n1_003.oib	41	38	42	38		90.4762	100
n2
8-weeks_PdgfraCreER_GFP_TDT_MEOX2_n2_001.oib	68	64	69	64		92.7536	100
8-weeks_PdgfraCreER_GFP_TDT_MEOX2_n2_002.oib	53	55	50	50		100	90.9091
8-weeks_PdgfraCreER_GFP_TDT_MEOX2_n2_003.oib	64	83	95	83		87.3684	100
n3
8-weeks_PdgfraCreER_GFP_TDT_MEOX2_n3_001.oib	86	82	86	80		93.0233	97.561
8-weeks_PdgfraCreER_GFP_TDT_MEOX2_n3_002.oib	103	105	104	104		100	99.0476
8-weeks_PdgfraCreER_GFP_TDT_MEOX2_n3_003.oib	104	102	102	102		100	100
total sum	724	750	792	731		92.6958	97.3399	average

### Sheet: PdgfrbCreER
Cell quantification for Myh11-CreER, PdgfraGFP:CreER, and PdgfrbCreER drivers
PdgfrbCreER driver
Neonatal Labeling P7 (P5 Tam 250 ug)
pericyte			Cell count				Efficiency	Specificity
n1			NOTCH3+	TDT+	NOTCH3+TDT+		NOTCH3+TDT+/NOTCH3+	NOTCH3+TDT+/TDT+
P5_P7_NOTCH3_TDT_n1_001			48	60	48		100	80
P5_P7_NOTCH3_TDT_n1_002			48	61	45		93.75	73.77
P5_P7_NOTCH3_TDT_n1_003			45	55	45		100	81.82
n2
P5_P7_NOTCH3_TDT_n2_001			38	45	38		100	84.44
P5_P7_NOTCH3_TDT_n2_002			53	51	49		92.4528	96.08
P5_P7_NOTCH3_TDT_n2_003			54	68	54		100	79.41
n3
P5_P7_NOTCH3_TDT_n3_001			39	39	39		100	100
P5_P7_NOTCH3_TDT_n3_002			44	44	44		100	100
P5_P7_NOTCH3_TDT_n3_003			47	55	47		100	85.45
		total sum	416	478	409		98.467	86.78	average
Lineage Tracing - P22 (P5 Tam 250 ug)
n1			NOTCH3+	TDT+	NOTCH3+TDT+		NOTCH3+TDT+/NOTCH3+	NOTCH3+TDT+/TDT+
P5_P22_NOTCH3_TDT_n1_001			92	71	71		77.1739	100
P5_P22_NOTCH3_TDT_n1_002			78	62	61		78.2051	98.3871
P5_P22_NOTCH3_TDT_n1_003			106	97	97		91.5094	100
n2
P5_P22_NOTCH3_TDT_n2_001			161	170	161		100	94.7059
P5_P22_NOTCH3_TDT_n2_002			166	171	166		100	97.076
P5_P22_NOTCH3_TDT_n2_003			138	141	137		99.2754	97.1631
n3
P5_P22_NOTCH3_TDT_n3_001			82	101	81		98.7805	80.198
P5_P22_NOTCH3_TDT_n3_002			92	99	92		100	92.9293
P5_P22_NOTCH3_TDT_n3_003			122	125	122		100	97.6
		total sum	1037	1037	988		95.2748	95.2748	average
Adult Labeling (8-week; 3 mg tamoxifen for 48 hr)
n1			NOTCH3+	TDT+	NOTCH3+TDT+		NOTCH3+TDT+/NOTCH3+	NOTCH3+TDT+/TDT+
8-week_NOTCH3_TDT_n1_001			75	78	75		100	96.1538
8-week_NOTCH3_TDT_n1_002			54	54	52		96.2963	96.2963
8-week_NOTCH3_TDT_n1_003			55	58	55		100	94.8276
n2
8-week_NOTCH3_TDT_n2_001			62	77	62		100	80.5195
8-week_NOTCH3_TDT_n2_002			71	80	70		98.5915	87.5
8-week_NOTCH3_TDT_n2_003			77	86	77		100	89.5349
n3
8-week_NOTCH3_TDT_n3_001			80	84	80		100	95.2381
8-week_NOTCH3_TDT_n3_002			81	106	81		100	76.4151
8-week_NOTCH3_TDT_n3_003			59	72	59		100	81.9444
		total sum	614	695	611		99.432	88.7144	average
